# DNA Demethylation Is Dispensable for Venetoclax-HMA Synergy in Acute Myeloid Leukaemia

**DOI:** 10.64898/2026.04.13.718134

**Authors:** Aida Selimović-Pašić, Lisa Haglund, Maike Bensberg, Júlia Goldmann, Sandra Hellberg, Colm E. Nestor

## Abstract

The BCL-2 inhibitor venetoclax (VEN) in combination with hypomethylating agents (HMAs) has improved treatment responses in acute myeloid leukaemia (AML), but the mechanisms underlying their synergy remain unclear. We investigated the role of DNA demethylation in the enhanced cytotoxicity of VEN-HMA combinations. Using AML cell lines, we compared the effects of azacitidine (AZA), decitabine (DAC), cytarabine (ARA-C) and the DNMT1-selective inhibitor GSK-3685032 (GSK5032) with VEN. As expected, VEN showed strong synergy with AZA, DAC, and the DNA-damaging agent ARA-C, but not with GSK5032, despite the latter inducing extensive DNA demethylation. Genome-wide methylation profiling confirmed that loss of DNA methylation did not correlate with increased cytotoxicity or synergy with VEN. Moreover, combining GSK5032 with ARA-C did not enhance cytotoxicity, indicating that DNA demethylation and DNA damage do not act additively. Instead, synergy was consistently associated with the DNA damage-inducing properties of AZA, DAC, and ARA-C. Extensive DNA demethylation tended to antagonize VEN activity, suggesting that the epigenetic effects of HMAs may limit their synergistic potential. Overall, our findings demonstrate that DNA damage-related cytotoxicity, rather than DNA demethylation, is the dominant mechanism driving VEN–HMA synergy and provide evidence that VEN-mediated cytotoxicity arises primarily from genotoxic stress, supporting refinement of treatment strategies.
