## Supplementary material for "DNA Demethylation Is Dispensable for Venetoclax-HMA Synergy in Acute Myeloid Leukaemia": Table S3

### Sheet: Table S3
Supplemental Table 3. Sequencing metrics for low pass whole methylome sequencing of Kasumi-1, KG-1a, MOLM-13 and THP-1 after treatment with increasing concentrations of 5-azacytidine (AZA), decitabine (DAC), cytarabine (ARA-C) for three days or GSK-3685032 (GSK5032) for three and seven days.
Sample	cell_line	Treatment	Concentration	Days	%Global methylation	Coverage	Aligned_read_pairs
MO_CTRL_7d	MOLM13	Untreated	0	7	69	0.01072	175910
TH_A100_3d	THP1	ARAC	100	3	74	0.01147	143583
TH_G30_7d	THP1	GSK5032	30	7	57	0.01227	175018
TH_A1_3d	THP1	ARAC	1	3	72	0.00645	77670
KG_A1_3d	KG1a	ARAC	1	3	76	0.00611	87240
TH_A3_3d	THP1	ARAC	3	3	74	0.01237	155677
KG_A10_3d	KG1a	ARAC	10	3	77	0.00877	124027
TH_A300_3d	THP1	ARAC	300	3	72	0.01708	225763
MO_A1_3d	MOLM13	ARAC	1	3	67	0.01175	178061
TH_A30_3d	THP1	ARAC	30	3	73	0.01497	180963
KA_A300_3d	Kasumi1	ARAC	300	3	79	0.01244	182042
MO_A30_3d	MOLM13	ARAC	30	3	66	0.00764	99368
KA_A100_3d	Kasumi1	ARAC	100	3	78	0.01725	258450
MO_A300_3d	MOLM13	ARAC	300	3	64	0.0085	121767
KA_A1_3d	Kasumi1	ARAC	1	3	76	0.00576	65849
MO_A3_3d	MOLM13	ARAC	3	3	67	0.00789	105673
KA_A10_3d	Kasumi1	ARAC	10	3	79	0.01241	206690
MO_A10_3d	MOLM13	ARAC	10	3	65	0.00607	93288
KA_A30_3d	Kasumi1	ARAC	30	3	79	0.01257	202838
MO_A100_3d	MOLM13	ARAC	100	3	69	0.00932	126521
MO_D10_3d	MOLM13	DAC	10	3	59	0.01339	214440
TH_G1000_7d	THP1	GSK5032	1000	7	22	0.0162	294498
KG_A100_3d	KG1a	ARAC	100	3	77	0.01168	170678
TH_G100_3d	THP1	GSK5032	100	3	39	0.01112	194045
KG_A3_3d	KG1a	ARAC	3	3	75	0.00696	99964
TH_530_3d	THP1	AZA	30	3	70	0.01337	231550
KA_A3_3d	Kasumi1	ARAC	3	3	79	0.02945	434523
KG_A300_3d	KG1a	ARAC	300	3	80	0.0143	247248
KG_A30_3d	KG1a	ARAC	30	3	77	0.00982	151682
MO_G100_3d	MOLM13	GSK5032	100	3	34	0.01818	321757
MO_5100_3d	MOLM13	AZA	100	3	65	0.01261	229120
MO_51000_3d	MOLM13	AZA	1000	3	43	0.01773	312018
MO_G10_3d	MOLM13	GSK5032	10	3	66	0.01431	243739
MO_5300_3d	MOLM13	AZA	300	3	56	0.0164	280481
TH_5300_3d	THP1	AZA	300	3	48	0.01713	305958
MO_G1000_7d	MOLM13	GSK5032	1000	7	15	0.01278	207238
TH_A10_3d	THP1	ARAC	10	3	74	0.00779	111420
MO_D100_3d	MOLM13	DAC	100	3	45	0.01975	323044
TH_G3000_7d	THP1	GSK5032	3000	7	18	0.0124	212315
TH_G10_3d	THP1	GSK5032	10	3	69	0.01238	230140
TH_D10_3d	THP1	DAC	10	3	63	0.01034	195774
MO_D3000	MOLM13	DAC	3000	3	67	0.01606	244417
MO_530_3d	MOLM13	AZA	30	3	68	0.01377	235010
KG_G10_3d	KG1a	GSK5032	10	3	79	0.01578	238847
KG_G30_7d	KG1a	GSK5032	30	7	79	0.01453	230095
KG_D1000_3d	KG1a	DAC	1000	3	68	0.01128	209510
KA_530_3d	Kasumi1	AZA	30	3	84	0.01334	211963
KA_53000_3d	Kasumi1	AZA	3000	3	66	0.00861	149708
KA_G30_7d	Kasumi1	GSK5032	30	7	80	0.015	276617
MO_510_3d	MOLM13	AZA	10	3	68	0.01855	319514
TH_D300_3d	THP1	DAC	300	3	44	0.01142	218613
TH_G300_3d	THP1	GSK5032	300	3	33	0.00921	176532
TH_D3000_3d	THP1	DAC	3000	3	67	0.01725	325262
MO_G1000_3d	MOLM13	GSK5032	1000	3	24	0.01687	288483
MO_D30_3d	MOLM13	DAC	30	3	51	0.0141	231479
KG_D100_3d	KG1a	DAC	100	3	55	0.013	219912
KG_G300_3d	KG1a	GSK5032	300	3	79	0.01273	202558
KG_G30_3d	KG1a	GSK5032	30	3	79	0.01392	225561
KA_G1000_7d	Kasumi1	GSK5032	1000	7	35	0.01333	222714
KA_G100_3d	Kasumi1	GSK5032	100	3	79	0.01324	220824
KA_G1000_3d	Kasumi1	GSK5032	1000	3	55	0.01035	167715
MO_53000_3d	MOLM13	AZA	3000	3	46	0.01471	252878
TH_G30_3d	THP1	GSK5032	30	3	54	0.01224	212362
TH_510_3d	THP1	AZA	10	3	74	0.00918	164251
TH_G100_7d	THP1	GSK5032	100	7	39	0.01363	250838
MO_G3000_3d	MOLM13	GSK5032	3000	3	21	0.01318	237099
KG_D30_3d	KG1a	DAC	30	3	63	0.01812	284633
KG_510_3d	KG1a	AZA	10	3	79	0.01602	293567
KG_G3000_3d	KG1a	GSK5032	3000	3	76	0.01378	211277
KG_5100_3d	KG1a	AZA	100	3	77	0.01467	256220
KA_G300_3d	Kasumi1	GSK5032	300	3	73	0.01194	183358
KA_5300_3d	Kasumi1	AZA	300	3	72	0.00648	114920
KA_D100_3d	Kasumi1	DAC	100	3	62	0.0091	170457
MO_G100_7d	MOLM13	GSK5032	100	7	25	0.01369	215265
TH_D30_3d	THP1	DAC	30	3	53	0.01013	192950
TH_D1000_3d	THP1	DAC	1000	3	56	0.0066	125243
MO_G300_7d	MOLM13	GSK5032	300	7	18	0.01269	200320
KG_CTRL_7d	KG1a	Untreated	0	7	79	0.02133	334741
KG_G1000_3d	KG1a	GSK5032	1000	3	78	0.01612	245758
KG_D10_3d	KG1a	DAC	10	3	72	0.01456	258139
KG_G300_7d	KG1a	GSK5032	300	7	79	0.012	209447
KA_D3000_3d	Kasumi1	DAC	3000	3	84	0.0115	189016
KA_D10_3d	Kasumi1	DAC	10	3	68	0.0101	180492
KA_5100_3d	Kasumi1	AZA	100	3	80	0.0099	171047
MO_G30_3d	MOLM13	GSK5032	30	3	52	0.01358	220206
TH_5100_3d	THP1	AZA	100	3	62	0.01012	186357
TH_53000_3d	THP1	AZA	3000	3	58	0.014	271545
MO_G30_7d	MOLM13	GSK5032	30	7	43	0.01461	217244
KG_53000_3d	KG1a	AZA	3000	3	67	0.01745	290225
KG_5300_3d	KG1a	AZA	300	3	74	0.01711	309104
KG_G10_7d	KG1a	GSK5032	10	7	79	0.01145	203132
KA_G10_3d	Kasumi1	GSK5032	10	3	84	0.01634	243848
KA_G3000_3d	Kasumi1	GSK5032	3000	3	47	0.01403	212194
KA_D300_3d	Kasumi1	DAC	300	3	72	0.00824	153784
KA_D1000_3d	Kasumi1	DAC	1000	3	81	0.0092	164644
MO_D300_3d	MOLM13	DAC	300	3	51	0.01506	242813
TH_G10_7d	THP1	GSK5032	10	7	70	0.01479	256682
TH_G300_7d	THP1	GSK5032	300	7	29	0.00994	182938
MO_G3000_7d	MOLM13	GSK5032	3000	7	15	0.01328	202902
KG_CTRL_3d	KG1a	Untreated	0	3	79	0.01437	228241
KG_D3000_3d	KG1a	DAC	3000	3	78	0.01839	311753
KG_G1000_7d	KG1a	GSK5032	1000	7	79	0.01489	254827
KA_G30_3d	Kasumi1	GSK5032	30	3	83	0.0135	219379
KA_G3000_7d	Kasumi1	GSK5032	3000	7	26	0.017	287566
KA_G10_7d	Kasumi1	GSK5032	10	7	83	0.00928	172082
KA_CTRL_7d	Kasumi1	Untreated	0	7	85	0.00968	174369
MO_D1000_3d	MOLM13	DAC	1000	3	62	0.01166	180627
TH_51000_ed	THP1	AZA	1000	3	42	0.01045	200228
TH_CTRL_7d	THP1	Untreated	0	7	74	0.0119	208414
MO_CTRL_3d	MOLM13	Untreated	0	3	68	0.01119	167268
KG_G100_7d	KG1a	GSK5032	100	7	79	0.0141	236605
KG_530_3d	KG1a	AZA	30	3	80	0.01656	283615
KG_51000_3d	KG1a	AZA	1000	3	67	0.00907	155663
KA_CTRL_3d	Kasumi1	Untreated	0	3	83	0.0158	227243
KA_510_3d	Kasumi1	AZA	10	3	84	0.01404	237494
KA_G100_7d	Kasumi1	GSK5032	100	7	70	0.0134	246199
TH_CTRL_3d	THP1	Untreated	0	3	75	0.01143	201464
MO_G300_3d	MOLM13	GSK5032	300	3	26	0.01419	248651
TH_G1000_3d	THP1	GSK5032	1000	3	29	0.01195	218910
TH_G3000_3d	THP1	GSK5032	3000	3	28	0.0119	203705
MO_G10_7d	MOLM13	GSK5032	10	7	64	0.01209	184564
KG_D300_3d	KG1a	DAC	300	3	57	0.01561	265160
KG_G100_3d	KG1a	GSK5032	100	3	79	0.01806	270454
KG_G3000_7d	KG1a	GSK5032	3000	7	76	0.01061	188091
KA_G300_7d	Kasumi1	GSK5032	300	7	54	0.01458	250181
KA_51000_3d	Kasumi1	AZA	1000	3	58	0.00986	181834
KA_D30_3d	Kasumi1	DAC	30	3	63	0.00995	181725
TH_D100_3d	THP1	DAC	100	3	47	0.01356	264014
