## Supplementary material for "DNA Demethylation Is Dispensable for Venetoclax-HMA Synergy in Acute Myeloid Leukaemia": Table S4

### Sheet: Table S4
Supplemental Table 4. Average CpG methylation as percentage, globally and at LINE elements, assessed by low pass whole methylome sequencing of Kasumi-1, KG-1a, MOLM-13 and THP-1 after treatment with increasing concentrations of 5-azacytidine (AZA), decitabine (DAC), cytarabine (ARA-C) for three days or GSK-3685032 (GSK5032) for three and seven days.
Cell_line	Treatment	Concentration	Treatment_Duration (days)	Sample ID	Global_CpGmethylation	LINE_methylation
THP1	ARAC	100	3	i10-TH-A100-3d-EMseq_S65	74.0711	75.8749
THP1	GSK5032	30	7	i10-TH-G30-7d-EMseq_S20	57.072	57.5452
THP1	ARAC	1	3	i11-TH-A1-3d-EMseq_S60	72.4107	76.5081
KG1a	ARAC	1	3	i12-KG-A1-3d-EMseq_S57	75.7348	77.9107
THP1	ARAC	3	3	i12-TH-A3-3d-EMseq_S61	74.4341	76.1716
KG1a	ARAC	10	3	i13-KG-A10-3d-EMseq_S58	77.4652	78.2935
THP1	ARAC	300	3	i13-TH-A300-3d-EMseq_S62	72.4149	74.6624
MOLM13	ARAC	1	3	i14-MO-A1-3d-EMseq_S59	67.1232	64.9211
THP1	ARAC	30	3	i14-TH-A30-3d-EMseq_S63	73.2056	75.1368
Kasumi	ARAC	300	3	i15-KA-A300-3d-EMseq_S53	78.6553	78.7909
MOLM13	ARAC	30	3	i15-MO-A30-3d-EMseq_S60	66.2185	66.3757
Kasumi	ARAC	100	3	i16-KA-A100-3d-EMseq_S54	77.9269	78.98
MOLM13	ARAC	300	3	i16-MO-A300-3d-EMseq_S61	63.5669	62.489
Kasumi	ARAC	1	3	i17-KA-A1-3d-EMseq_S55	75.7256	78.005
MOLM13	ARAC	3	3	i17-MO-A3-3d-EMseq_S62	66.9286	65.3559
Kasumi	ARAC	10	3	i18-KA-A10-3d-EMseq_S56	78.6222	78.6613
MOLM13	ARAC	10	3	i18-MO-A10-3d-EMseq_S63	64.5756	61.8412
Kasumi	ARAC	30	3	i19-KA-A30-3d-EMseq_S57	78.8539	78.6636
MOLM13	ARAC	100	3	i19-MO-A100-3d-EMseq_S64	68.6051	66.4746
MOLM13	Untreated	0	7	i1-MO-CTRL-7d-EMseq_S45	68.9734	66.2796
THP1	GSK5032	1000	7	i20-TH-G1000-7d-EMseq_S18	21.6992	21.1492
KG1a	ARAC	100	3	i21-KG-A100-3d-EMseq_S53	77.2431	78.3274
THP1	GSK5032	100	3	i21-TH-G100-3d-EMseq_S19	39.4848	38.4753
KG1a	ARAC	3	3	i22-KG-A3-3d-EMseq_S54	75.3699	78.3961
THP1	AZA	30	3	i22-TH-530-3d-EMseq_S21	69.809	70.0214
Kasumi	ARAC	3	3	i23-KA-A3-3d-EMseq_S58	78.8621	79.2857
KG1a	ARAC	300	3	i23-KG-A300-3d-EMseq_S55	79.5033	79.8205
KG1a	ARAC	30	3	i24-KG-A30-3d-EMseq_S56	77.3537	78.2855
MOLM13	DAC	10	3	i2-MO-D10-3d-EMseq_S46	58.5135	56.6137
MOLM13	GSK5032	100	3	i3-MO-G100-3d-EMseq_S47	33.6249	31.0281
MOLM13	AZA	100	3	i4-MO-5100-3d-EMseq_S48	64.531	62.7339
MOLM13	AZA	1000	3	i5-MO-51000-3d-EMseq_S49	43.0185	40.3512
MOLM13	GSK5032	10	3	i6-MO-G10-3d-EMseq_S50	66.1412	64.1861
MOLM13	AZA	300	3	i7-MO-5300-3d-EMseq_S51	55.5331	52.9845
THP1	AZA	300	3	i7-TH-5300-3d-EMseq_S17	47.7248	46.4615
MOLM13	GSK5032	1000	7	i8-MO-G1000-7d-EMseq_S52	15.2802	13.1778
THP1	ARAC	10	3	i9-TH-A10-3d-EMseq_S59	73.9983	76.0642
THP1	GSK5032	3000	7	iA10-TH-G3000-7d-EMseq_S24	18.469	18.4601
THP1	GSK5032	10	3	iA11-TH-G10-3d-EMseq_S16	69.3479	68.4373
THP1	DAC	10	3	iA12-TH-D10-3d-EMseq_S8	63.4008	63.1663
MOLM13	DAC	100	3	iA1-MO-D100-3d-EMseq_S44	45.0319	41.9607
MOLM13	DAC	3000	3	iA2-MO-D3000-EMseq_S36	66.5687	64.4142
MOLM13	A	30	3	iA3-MO-530-3d-EMseq_S28	68.1725	66.6125
KG1a	GSK5032	10	3	iA4-KG-G10-3d-EMseq_S20	78.9744	80.0752
KG1a	GSK5032	30	7	iA5-KG-G30-7d-EMseq_S12	79.4172	79.7384
KG1a	DAC	1000	3	iA6-KG-D1000-3d-EMseq_S4	68.0892	67.387
Kasumi	AZA	30	3	iA7-KA-530-3d-EMseq_S48	83.5952	88.0799
Kasumi	AZA	3000	3	iA8-KA-53000-3d-EMseq_S40	66.4721	65.245
Kasumi	GSK5032	30	7	iA9-KA-G30-7d-EMseq_S32	79.6612	83.3214
THP1	DAC	300	3	iB10-TH-D300-3d-EMseq_S23	44.0346	43.1622
THP1	GSK5032	300	3	iB11-TH-G300-3d-EMseq_S15	32.9019	31.6328
THP1	DAC	3000	3	iB12-TH-D3000-3d-EMseq_S7	66.6564	65.9407
MOLM13	AZA	10	3	iB1-MO-510-3d-EMseq_S43	67.9596	66.2153
MOLM13	GSK5032	1000	3	iB2-MO-G1000-3d-EMseq_S35	24.4508	22.3494
MOLM13	DAC	30	3	iB3-MO-D30-3d-EMseq_S27	51.1134	48.3231
KG1a	DAC	100	3	iB4-KG-D100-3d-EMseq_S19	54.9357	54.1966
KG1a	GSK5032	300	3	iB5-KG-G300-3d-EMseq_S11	79.2165	79.5259
KG1a	GSK5032	30		iB6-KG-G30-3d-EMseq_S3	79.2452	79.7483
Kasumi	GSK5032	1000	7	iB7-KA-G1000-7d-EMseq_S47	35.4836	35.1437
Kasumi	GSK5032	100	3	iB8-KA-G100-3d-EMseq_S39	79.3279	82.7403
Kasumi	GSK5032	1000	3	iB9-KA-G1000-3d-EMseq_S31	55.4364	56.1412
THP1	GSK5032	30	3	iC10-TH-G30-3d-EMseq_S22	54.0797	53.2934
THP1	AZA	10	3	iC11-TH-510-3d-EMseq_S14	74.3401	73.7795
THP1	GSK5032	100	7	iC12-TH-G100-7d-EMseq_S6	39.4174	38.4198
MOLM13	AZA	3000	3	iC1-MO-53000-3d-EMseq_S42	45.684	42.247
MOLM13	GSK5032	3000	3	iC2-MO-G3000-3d-EMseq_S34	20.967	19.4965
KG1a	DAC	30	3	iC3-KG-D30-3d-EMseq_S26	63.2703	62.5891
KG1a	AZA	10	3	iC4-KG-510-3d-EMseq_S18	79.1807	79.6914
KG1a	GSK5032	3000	3	iC5-KG-G3000-3d-EMseq_S10	75.7706	75.8201
KG1a	AZA	100	3	iC6-KG-5100-3d-EMseq_S2	77.1018	77.2417
Kasumi	GSK5032	300	3	iC7-KA-G300-3d-EMseq_S46	72.8226	76.247
Kasumi	AZA	300	3	iC8-KA-5300-3d-EMseq_S38	71.8723	74.3057
Kasumi	DAC	100	3	iC9-KA-D100-3d-EMseq_S30	62.2355	63.2012
THP1	DAC	30	3	iD11-TH-D30-3d-EMseq_S13	52.6011	51.6383
THP1	DAC	1000	3	iD12-TH-D1000-3d-EMseq_S5	55.786	54.5015
MOLM13	GSK5032	100	7	iD1-MO-G100-7d-EMseq_S41	25.4616	21.8947
MOLM13	GSK5032	300	7	iD2-MO-G300-7d-EMseq_S33	17.773	15.6409
KG1a	Untreated	0	7	iD3-KG-CTRL-7d-EMseq_S25	79.3988	79.6761
KG1a	GSK5032	1000	3	iD4-KG-G1000-3d-EMseq_S17	78.2304	78.8653
KG1a	DAC	10	3	iD5-KG-D10-3d-EMseq_S9	72.1635	72.0969
KG1a	GSK5032	300	7	iD6-KG-G300-7d-EMseq_S1	78.754	79.3632
Kasumi	DAC	3000	3	iD7-KA-D3000-3d-EMseq_S45	83.5255	88.0551
Kasumi	DAC	10	3	iD8-KA-D10-3d-EMseq_S37	68.4637	70.9894
Kasumi	AZA	100	3	iD9-KA-5100-3d-EMseq_S29	80.4025	84.9758
THP1	AZA	100	3	iE11-TH-5100-3d-EMseq_S12	61.8381	60.6376
THP1	AZA	3000	3	iE12-TH-53000-3d-EMseq_S4	58.1348	56.1761
MOLM13	GSK5032	30	3	iE1-MO-G30-3d-EMseq_S40	51.9893	48.5471
MOLM13	GSK5032	30	7	iE2-MO-G30-7d-EMseq_S32	43.3736	39.9511
KG1a	AZA	3000	3	iE3-KG-53000-3d-EMseq_S24	67.3998	66.888
KG1a	AZA	300	3	iE4-KG-5300-3d-EMseq_S16	73.8878	74.1385
KG1a	GSK5032	10	7	iE5-KG-G10-7d-EMseq_S8	79.0257	79.6815
Kasumi	GSK5032	10	3	iE6-KA-G10-3d-EMseq_S52	83.6507	88.4783
Kasumi	GSK5032	3000	3	iE7-KA-G3000-3d-EMseq_S44	46.5373	45.7368
Kasumi	DAC	300	3	iE8-KA-D300-3d-EMseq_S36	72.1793	74.3003
Kasumi	DAC	1000	3	iE9-KA-D1000-3d-EMseq_S28	80.9337	84.8602
THP1	GSK5032	10	7	iF11-TH-G10-7d-EMseq_S11	69.7808	70.3722
THP1	GSK5032	300	7	iF12-TH-G300-7d-EMseq_S3	29.1974	28.175
MOLM13	DAC	300	3	iF1-MO-D300-3d-EMseq_S39	51.2029	47.6397
MOLM13	GSK5032	3000	7	iF2-MO-G3000-7d-EMseq_S31	15.2303	13.4252
KG1a	Untreated	0	3	iF3-KG-CTRL-3d-EMseq_S23	79.1637	80.0793
KG1a	DAC	3000	3	iF4-KG-D3000-3d-EMseq_S15	77.6134	77.5099
KG1a	GSK5032	1000	7	iF5-KG-G1000-7d-EMseq_S7	78.6419	78.9444
Kasumi	GSK5032	30	3	iF6-KA-G30-3d-EMseq_S51	83.3667	88.0123
Kasumi	GSK5032	3000	7	iF7-KA-G3000-7d-EMseq_S43	25.6959	26.3902
Kasumi	GSK5032	10	7	iF8-KA-G10-7d-EMseq_S35	82.9168	87.1019
Kasumi	Untreated	0	7	iF9-KA-CTRL-7d-EMseq_S27	84.5124	89.2283
THP1	A	1000	3	iG11-TH-51000-ed-EMseq_S10	42.0128	40.2196
THP1	Untreated	0	7	iG12-TH-CTRL-7d-EMseq_S2	73.9003	74.395
MOLM13	DAC	1000	3	iG1-MO-D1000-3d-EMseq_S38	61.533	58.0523
MOLM13	Untreated	0	3	iG2-MO-CTRL-3d-EMseq_S30	68.0519	66.6808
KG1a	GSK5032	100	7	iG3-KG-G100-7d-EMseq_S22	79.1953	79.7034
KG1a	AZA	30	3	iG4-KG-530-3d-EMseq_S14	79.6336	80.0056
KG1a	AZA	1000	3	iG5-KG-51000-3d-EMseq_S6	66.8486	65.3869
Kasumi	Untreated	0	3	iG6-KA-CTRL-3d-EMseq_S50	83.2506	88.8934
Kasumi	AZA	10	3	iG7-KA-510-3d-EMseq_S42	84.3333	88.8992
Kasumi	GSK5032	100	7	iG8-KA-G100-7d-EMseq_S34	70.0632	72.5522
THP1	Untreated	0	3	iG9-TH-CTRL-3d-EMseq_S26	74.7437	74.6676
THP1	GSK5032	1000	3	iH11-TH-G1000-3d-EMseq_S9	29.1248	28.0768
THP1	GSK5032	3000	3	iH12-TH-G3000-3d-EMseq_S1	27.634	27.6482
MOLM13	GSK5032	300	3	iH1-MO-G300-3d-EMseq_S37	26.1644	23.5358
MOLM13	GSK5032	10	7	iH2-MO-G10-7d-EMseq_S29	63.551	61.2801
KG1a	DAC	300	3	iH3-KG-D300-3d-EMseq_S21	56.7577	56.1215
KG1a	GSK5032	100	3	iH4-KG-G100-3d-EMseq_S13	79.4887	80.1309
KG1a	GSK5032	3000	7	iH5-KG-G3000-7d-EMseq_S5	75.9932	75.8845
Kasumi	GSK5032	300	7	iH6-KA-G300-7d-EMseq_S49	54.1112	55.6347
Kasumi	AZA	1000	3	iH7-KA-51000-3d-EMseq_S41	58.4771	59.3996
Kasumi	DAC	30	3	iH8-KA-D30-3d-EMseq_S33	62.5377	64.4303
THP1	DAC	100	3	iH9-TH-D100-3d-EMseq_S25	46.5523	45.5126
