## Supplementary material for "DNA Demethylation Is Dispensable for Venetoclax-HMA Synergy in Acute Myeloid Leukaemia": Table S5

### Sheet: Table S5
Supplemental Table 5. Average coverage per CpG, assessed by low pass whole methylome sequencing of Kasumi-1, KG-1a, MOLM-13 and THP-1 after treatment with increasing concentrations of 5-azacytidine (AZA), decitabine (DAC), cytarabine (ARA-C) for three days or GSK-3685032 (GSK5032) for three and seven days.
Cell_line	Treatment	Concentration	Treatment_Duration (days)	Sample ID	Coverag_ Global	Coverage_LINE
THP1	ARAC	100	3	i10-TH-A100-3d-EMseq_S65	0.01147	0.00742
THP1	GSK5032	30	7	i10-TH-G30-7d-EMseq_S20	0.01227	0.00938
THP1	ARAC	1	3	i11-TH-A1-3d-EMseq_S60	0.00645	0.00387
KG1a	ARAC	1	3	i12-KG-A1-3d-EMseq_S57	0.00611	0.00447
THP1	ARAC	3	3	i12-TH-A3-3d-EMseq_S61	0.01237	0.00917
KG1a	ARAC	10	3	i13-KG-A10-3d-EMseq_S58	0.00877	0.00671
THP1	ARAC	300	3	i13-TH-A300-3d-EMseq_S62	0.01708	0.01182
MOLM13	ARAC	1	3	i14-MO-A1-3d-EMseq_S59	0.01175	0.00991
THP1	ARAC	30	3	i14-TH-A30-3d-EMseq_S63	0.01497	0.00999
Kasumi	ARAC	300	3	i15-KA-A300-3d-EMseq_S53	0.01244	0.01081
MOLM13	ARAC	30	3	i15-MO-A30-3d-EMseq_S60	0.00764	0.0053
Kasumi	ARAC	100	3	i16-KA-A100-3d-EMseq_S54	0.01725	0.01404
MOLM13	ARAC	300	3	i16-MO-A300-3d-EMseq_S61	0.0085	0.00597
Kasumi	ARAC	1	3	i17-KA-A1-3d-EMseq_S55	0.00576	0.00371
MOLM13	ARAC	3	3	i17-MO-A3-3d-EMseq_S62	0.00789	0.00552
Kasumi	ARAC	10	3	i18-KA-A10-3d-EMseq_S56	0.01241	0.01143
MOLM13	ARAC	10	3	i18-MO-A10-3d-EMseq_S63	0.00607	0.00478
Kasumi	ARAC	30	3	i19-KA-A30-3d-EMseq_S57	0.01257	0.01143
MOLM13	ARAC	100	3	i19-MO-A100-3d-EMseq_S64	0.00932	0.00729
MOLM13	Untreated	0	7	i1-MO-CTRL-7d-EMseq_S45	0.01072	0.00979
THP1	GSK5032	1000	7	i20-TH-G1000-7d-EMseq_S18	0.0162	0.01579
KG1a	ARAC	100	3	i21-KG-A100-3d-EMseq_S53	0.01168	0.00866
THP1	GSK5032	100	3	i21-TH-G100-3d-EMseq_S19	0.01112	0.01084
KG1a	ARAC	3	3	i22-KG-A3-3d-EMseq_S54	0.00696	0.00486
THP1	AZA	30	3	i22-TH-530-3d-EMseq_S21	0.01337	0.01283
Kasumi	ARAC	3	3	i23-KA-A3-3d-EMseq_S58	0.02945	0.02627
KG1a	ARAC	300	3	i23-KG-A300-3d-EMseq_S55	0.0143	0.01414
KG1a	ARAC	30	3	i24-KG-A30-3d-EMseq_S56	0.00982	0.00737
MOLM13	DAC	10	3	i2-MO-D10-3d-EMseq_S46	0.01339	0.01178
MOLM13	GSK5032	100	3	i3-MO-G100-3d-EMseq_S47	0.01818	0.0169
MOLM13	AZA	100	3	i4-MO-5100-3d-EMseq_S48	0.01261	0.01215
MOLM13	AZA	1000	3	i5-MO-51000-3d-EMseq_S49	0.01773	0.01686
MOLM13	GSK5032	10	3	i6-MO-G10-3d-EMseq_S50	0.01431	0.01301
MOLM13	AZA	300	3	i7-MO-5300-3d-EMseq_S51	0.0164	0.01515
THP1	AZA	300	3	i7-TH-5300-3d-EMseq_S17	0.01713	0.01648
MOLM13	GSK5032	1000	7	i8-MO-G1000-7d-EMseq_S52	0.01278	0.01142
THP1	ARAC	10	3	i9-TH-A10-3d-EMseq_S59	0.00779	0.00533
THP1	GSK5032	3000	7	iA10-TH-G3000-7d-EMseq_S24	0.0124	0.0125
THP1	GSK5032	10	3	iA11-TH-G10-3d-EMseq_S16	0.01238	0.01229
THP1	DAC	10	3	iA12-TH-D10-3d-EMseq_S8	0.01034	0.01094
MOLM13	DAC	100	3	iA1-MO-D100-3d-EMseq_S44	0.01975	0.01787
MOLM13	DAC	3000	3	iA2-MO-D3000-EMseq_S36	0.01606	0.01379
MOLM13	A	30	3	iA3-MO-530-3d-EMseq_S28	0.01377	0.0138
KG1a	GSK5032	10	3	iA4-KG-G10-3d-EMseq_S20	0.01578	0.01412
KG1a	GSK5032	30	7	iA5-KG-G30-7d-EMseq_S12	0.01453	0.0141
KG1a	DAC	1000	3	iA6-KG-D1000-3d-EMseq_S4	0.01128	0.01203
Kasumi	AZA	30	3	iA7-KA-530-3d-EMseq_S48	0.01334	0.0123
Kasumi	AZA	3000	3	iA8-KA-53000-3d-EMseq_S40	0.00861	0.00852
Kasumi	GSK5032	30	7	iA9-KA-G30-7d-EMseq_S32	0.015	0.01566
THP1	DAC	300	3	iB10-TH-D300-3d-EMseq_S23	0.01142	0.01225
THP1	GSK5032	300	3	iB11-TH-G300-3d-EMseq_S15	0.00921	0.00909
THP1	DAC	3000	3	iB12-TH-D3000-3d-EMseq_S7	0.01725	0.01846
MOLM13	AZA	10	3	iB1-MO-510-3d-EMseq_S43	0.01855	0.01721
MOLM13	GSK5032	1000	3	iB2-MO-G1000-3d-EMseq_S35	0.01687	0.01674
MOLM13	DAC	30	3	iB3-MO-D30-3d-EMseq_S27	0.0141	0.01319
KG1a	DAC	100	3	iB4-KG-D100-3d-EMseq_S19	0.013	0.01269
KG1a	GSK5032	300	3	iB5-KG-G300-3d-EMseq_S11	0.01273	0.0116
KG1a	GSK5032	30		iB6-KG-G30-3d-EMseq_S3	0.01392	0.01339
Kasumi	GSK5032	1000	7	iB7-KA-G1000-7d-EMseq_S47	0.01333	0.013
Kasumi	GSK5032	100	3	iB8-KA-G100-3d-EMseq_S39	0.01324	0.01309
Kasumi	GSK5032	1000	3	iB9-KA-G1000-3d-EMseq_S31	0.01035	0.00984
THP1	GSK5032	30	3	iC10-TH-G30-3d-EMseq_S22	0.01224	0.01201
THP1	AZA	10	3	iC11-TH-510-3d-EMseq_S14	0.00918	0.00938
THP1	GSK5032	100	7	iC12-TH-G100-7d-EMseq_S6	0.01363	0.0141
MOLM13	AZA	3000	3	iC1-MO-53000-3d-EMseq_S42	0.01471	0.01443
MOLM13	GSK5032	3000	3	iC2-MO-G3000-3d-EMseq_S34	0.01318	0.01389
KG1a	DAC	30	3	iC3-KG-D30-3d-EMseq_S26	0.01812	0.01761
KG1a	AZA	10	3	iC4-KG-510-3d-EMseq_S18	0.01602	0.01552
KG1a	GSK5032	3000	3	iC5-KG-G3000-3d-EMseq_S10	0.01378	0.01273
KG1a	AZA	100	3	iC6-KG-5100-3d-EMseq_S2	0.01467	0.0151
Kasumi	GSK5032	300	3	iC7-KA-G300-3d-EMseq_S46	0.01194	0.01073
Kasumi	AZA	300	3	iC8-KA-5300-3d-EMseq_S38	0.00648	0.00677
Kasumi	DAC	100	3	iC9-KA-D100-3d-EMseq_S30	0.0091	0.00972
THP1	DAC	30	3	iD11-TH-D30-3d-EMseq_S13	0.01013	0.01087
THP1	DAC	1000	3	iD12-TH-D1000-3d-EMseq_S5	0.0066	0.00707
MOLM13	GSK5032	100	7	iD1-MO-G100-7d-EMseq_S41	0.01369	0.01255
MOLM13	GSK5032	300	7	iD2-MO-G300-7d-EMseq_S33	0.01269	0.01203
KG1a	Untreated	0	7	iD3-KG-CTRL-7d-EMseq_S25	0.02133	0.02087
KG1a	GSK5032	1000	3	iD4-KG-G1000-3d-EMseq_S17	0.01612	0.01488
KG1a	DAC	10	3	iD5-KG-D10-3d-EMseq_S9	0.01456	0.0152
KG1a	GSK5032	300	7	iD6-KG-G300-7d-EMseq_S1	0.012	0.01212
Kasumi	DAC	3000	3	iD7-KA-D3000-3d-EMseq_S45	0.0115	0.01095
Kasumi	DAC	10	3	iD8-KA-D10-3d-EMseq_S37	0.0101	0.01065
Kasumi	AZA	100	3	iD9-KA-5100-3d-EMseq_S29	0.0099	0.01015
THP1	AZA	100	3	iE11-TH-5100-3d-EMseq_S12	0.01012	0.01065
THP1	AZA	3000	3	iE12-TH-53000-3d-EMseq_S4	0.014	0.0153
MOLM13	GSK5032	30	3	iE1-MO-G30-3d-EMseq_S40	0.01358	0.01271
MOLM13	GSK5032	30	7	iE2-MO-G30-7d-EMseq_S32	0.01461	0.01364
KG1a	AZA	3000	3	iE3-KG-53000-3d-EMseq_S24	0.01745	0.01717
KG1a	AZA	300	3	iE4-KG-5300-3d-EMseq_S16	0.01711	0.01877
KG1a	GSK5032	10	7	iE5-KG-G10-7d-EMseq_S8	0.01145	0.01134
Kasumi	GSK5032	10	3	iE6-KA-G10-3d-EMseq_S52	0.01634	0.01449
Kasumi	GSK5032	3000	3	iE7-KA-G3000-3d-EMseq_S44	0.01403	0.01217
Kasumi	DAC	300	3	iE8-KA-D300-3d-EMseq_S36	0.00824	0.00881
Kasumi	DAC	1000	3	iE9-KA-D1000-3d-EMseq_S28	0.0092	0.00978
THP1	GSK5032	10	7	iF11-TH-G10-7d-EMseq_S11	0.01479	0.015
THP1	GSK5032	300	7	iF12-TH-G300-7d-EMseq_S3	0.00994	0.0102
MOLM13	DAC	300	3	iF1-MO-D300-3d-EMseq_S39	0.01506	0.01397
MOLM13	GSK5032	3000	7	iF2-MO-G3000-7d-EMseq_S31	0.01328	0.01218
KG1a	Untreated	0	3	iF3-KG-CTRL-3d-EMseq_S23	0.01437	0.01276
KG1a	DAC	3000	3	iF4-KG-D3000-3d-EMseq_S15	0.01839	0.01925
KG1a	GSK5032	1000	7	iF5-KG-G1000-7d-EMseq_S7	0.01489	0.01449
Kasumi	GSK5032	30	3	iF6-KA-G30-3d-EMseq_S51	0.0135	0.0128
Kasumi	GSK5032	3000	7	iF7-KA-G3000-7d-EMseq_S43	0.017	0.01637
Kasumi	GSK5032	10	7	iF8-KA-G10-7d-EMseq_S35	0.00928	0.00994
Kasumi	Untreated	0	7	iF9-KA-CTRL-7d-EMseq_S27	0.00968	0.01005
THP1	A	1000	3	iG11-TH-51000-ed-EMseq_S10	0.01045	0.01168
THP1	Untreated	0	7	iG12-TH-CTRL-7d-EMseq_S2	0.0119	0.01219
MOLM13	DAC	1000	3	iG1-MO-D1000-3d-EMseq_S38	0.01166	0.01037
MOLM13	Untreated	0	3	iG2-MO-CTRL-3d-EMseq_S30	0.01119	0.01055
KG1a	GSK5032	100	7	iG3-KG-G100-7d-EMseq_S22	0.0141	0.01379
KG1a	AZA	30	3	iG4-KG-530-3d-EMseq_S14	0.01656	0.01695
KG1a	AZA	1000	3	iG5-KG-51000-3d-EMseq_S6	0.00907	0.00907
Kasumi	Untreated	0	3	iG6-KA-CTRL-3d-EMseq_S50	0.0158	0.01281
Kasumi	AZA	10	3	iG7-KA-510-3d-EMseq_S42	0.01404	0.0139
Kasumi	GSK5032	100	7	iG8-KA-G100-7d-EMseq_S34	0.0134	0.01407
THP1	Untreated	0	3	iG9-TH-CTRL-3d-EMseq_S26	0.01143	0.01139
THP1	GSK5032	1000	3	iH11-TH-G1000-3d-EMseq_S9	0.01195	0.01236
THP1	GSK5032	3000	3	iH12-TH-G3000-3d-EMseq_S1	0.0119	0.01178
MOLM13	GSK5032	300	3	iH1-MO-G300-3d-EMseq_S37	0.01419	0.01404
MOLM13	GSK5032	10	7	iH2-MO-G10-7d-EMseq_S29	0.01209	0.01139
KG1a	DAC	300	3	iH3-KG-D300-3d-EMseq_S21	0.01561	0.01513
KG1a	GSK5032	100	3	iH4-KG-G100-3d-EMseq_S13	0.01806	0.01642
KG1a	GSK5032	3000	7	iH5-KG-G3000-7d-EMseq_S5	0.01061	0.01074
Kasumi	GSK5032	300	7	iH6-KA-G300-7d-EMseq_S49	0.01458	0.01424
Kasumi	AZA	1000	3	iH7-KA-51000-3d-EMseq_S41	0.00986	0.01044
Kasumi	DAC	30	3	iH8-KA-D30-3d-EMseq_S33	0.00995	0.01028
THP1	DAC	100	3	iH9-TH-D100-3d-EMseq_S25	0.01356	0.01397
