## Supplementary material for "DNA Demethylation Is Dispensable for Venetoclax-HMA Synergy in Acute Myeloid Leukaemia": Table S6

### Sheet: Table S6
Supplemental Table 6. Average mean viability and global CpG methylation for Kasumi-1, KG-1a, MOLM-13 and THP-1 after treatment with increasing concentrations of 5-azacytidine (AZA), decitabine (DAC), cytarabine (ARA-C) for three days or GSK-3685032 (GSK5032) for three and seven days.
drug	concentration	treatment_duration	viability_mean	cell_line	globaL_CpGmethylation
ARAC	1	3	75	Kasumi1	76
ARAC	3	3	74	Kasumi1	79
ARAC	10	3	47	Kasumi1	79
ARAC	30	3	44	Kasumi1	79
ARAC	100	3	21	Kasumi1	78
ARAC	300	3	12	Kasumi1	79
AZA	10	3	84	Kasumi1	84
AZA	30	3	73	Kasumi1	84
AZA	100	3	66	Kasumi1	80
AZA	300	3	49	Kasumi1	72
AZA	1000	3	24	Kasumi1	58
AZA	3000	3	15	Kasumi1	66
DAC	10	3	68	Kasumi1	68
DAC	30	3	61	Kasumi1	63
DAC	100	3	35	Kasumi1	62
DAC	300	3	38	Kasumi1	72
DAC	1000	3	28	Kasumi1	81
DAC	3000	3	19	Kasumi1	84
GSK5032	10	3	97	Kasumi1	84
GSK5032	10	7	103	Kasumi1	83
GSK5032	30	3	103	Kasumi1	83
GSK5032	30	7	102	Kasumi1	80
GSK5032	100	3	91	Kasumi1	79
GSK5032	100	7	92	Kasumi1	70
GSK5032	300	3	72	Kasumi1	73
GSK5032	300	7	91	Kasumi1	54
GSK5032	1000	3	79	Kasumi1	55
GSK5032	1000	7	85	Kasumi1	35
GSK5032	3000	3	69	Kasumi1	47
GSK5032	3000	7	69	Kasumi1	26
ARAC	1	3	85	KG1a	76
ARAC	3	3	69	KG1a	75
ARAC	10	3	43	KG1a	77
ARAC	30	3	46	KG1a	77
ARAC	100	3	16	KG1a	77
ARAC	300	3	13	KG1a	80
AZA	10	3	79	KG1a	79
AZA	30	3	82	KG1a	80
AZA	100	3	74	KG1a	77
AZA	300	3	83	KG1a	74
AZA	1000	3	42	KG1a	67
AZA	3000	3	35	KG1a	67
DAC	10	3	73	KG1a	72
DAC	30	3	68	KG1a	63
DAC	100	3	46	KG1a	55
DAC	300	3	38	KG1a	57
DAC	1000	3	26	KG1a	68
DAC	3000	3	28	KG1a	78
GSK5032	10	3	102	KG1a	79
GSK5032	10	7	88	KG1a	79
GSK5032	30	3	101	KG1a	79
GSK5032	30	7	87	KG1a	79
GSK5032	100	3	123	KG1a	79
GSK5032	100	7	84	KG1a	79
GSK5032	300	3	89	KG1a	79
GSK5032	300	7	102	KG1a	79
GSK5032	1000	3	70	KG1a	78
GSK5032	1000	7	90	KG1a	79
GSK5032	3000	3	58	KG1a	76
GSK5032	3000	7	58	KG1a	76
ARAC	1	3	72	MOLM13	67
ARAC	3	3	71	MOLM13	67
ARAC	10	3	59	MOLM13	65
ARAC	30	3	54	MOLM13	66
ARAC	100	3	21	MOLM13	69
ARAC	300	3	13	MOLM13	64
AZA	10	3	90	MOLM13	68
AZA	30	3	84	MOLM13	68
AZA	100	3	65	MOLM13	65
AZA	300	3	44	MOLM13	56
AZA	1000	3	27	MOLM13	43
AZA	3000	3	19	MOLM13	46
DAC	10	3	58	MOLM13	59
DAC	30	3	48	MOLM13	51
DAC	100	3	37	MOLM13	45
DAC	300	3	23	MOLM13	51
DAC	1000	3	18	MOLM13	62
DAC	3000	3	23	MOLM13	67
GSK5032	10	3	113	MOLM13	66
GSK5032	10	7	100	MOLM13	64
GSK5032	30	3	93	MOLM13	52
GSK5032	30	7	74	MOLM13	43
GSK5032	100	3	85	MOLM13	34
GSK5032	100	7	73	MOLM13	25
GSK5032	300	3	94	MOLM13	26
GSK5032	300	7	78	MOLM13	18
GSK5032	1000	3	69	MOLM13	24
GSK5032	1000	7	51	MOLM13	15
GSK5032	3000	3	68	MOLM13	21
GSK5032	3000	7	40	MOLM13	15
ARAC	1	3	102	THP1	72
ARAC	3	3	76	THP1	74
ARAC	10	3	77	THP1	74
ARAC	30	3	76	THP1	73
ARAC	100	3	63	THP1	74
ARAC	300	3	35	THP1	72
AZA	10	3	74	THP1	74
AZA	30	3	74	THP1	70
AZA	100	3	79	THP1	62
AZA	300	3	80	THP1	48
AZA	1000	3	75	THP1	42
AZA	3000	3	43	THP1	58
DAC	10	3	79	THP1	63
DAC	30	3	72	THP1	53
DAC	100	3	60	THP1	47
DAC	300	3	33	THP1	44
DAC	1000	3	26	THP1	56
DAC	3000	3	21	THP1	67
GSK5032	10	3	90	THP1	69
GSK5032	10	7	91	THP1	70
GSK5032	30	3	79	THP1	54
GSK5032	30	7	96	THP1	57
GSK5032	100	3	85	THP1	39
GSK5032	100	7	93	THP1	39
GSK5032	300	3	89	THP1	33
GSK5032	300	7	98	THP1	29
GSK5032	1000	3	73	THP1	29
GSK5032	1000	7	46	THP1	22
GSK5032	3000	3	68	THP1	28
GSK5032	3000	7	46	THP1	18
