## Supplementary material for "DNA Demethylation Is Dispensable for Venetoclax-HMA Synergy in Acute Myeloid Leukaemia": Table S1

### Sheet: Description
Supplemental Table 1. Synergy scores for the combination treatments with Venetoclax (VEN) and 5-azacytidine (AZA), decitabine (DAC), cytarabine (ARA-C) for three days or GSK-3685032 (GSK5032) for three and seven days in Kasumi-1, KG-1a, MOLM-13 and THP-1. Synergy scores were calculated using the Bliss Independence model.

### Sheet: Kasumi-1
block_id	conc_drug	conc2	Bliss_synergy_score	cell_line	drug_name
1	0	0	0	Kasumi1	AZA
1	0	1	0	Kasumi1	AZA
1	0	3	0	Kasumi1	AZA
1	0	10	0	Kasumi1	AZA
1	0	30	0	Kasumi1	AZA
1	0	100	0	Kasumi1	AZA
1	0	300	0	Kasumi1	AZA
1	0	1000	0	Kasumi1	AZA
1	0	3000	0	Kasumi1	AZA
1	10	0	0	Kasumi1	AZA
1	10	1	1.2365	Kasumi1	AZA
1	10	3	-1.45286	Kasumi1	AZA
1	10	10	0.621454	Kasumi1	AZA
1	10	30	-5.6561	Kasumi1	AZA
1	10	100	-8.18277	Kasumi1	AZA
1	10	300	-3.77563	Kasumi1	AZA
1	10	1000	1.06015	Kasumi1	AZA
1	10	3000	-9.36208	Kasumi1	AZA
1	30	0	0	Kasumi1	AZA
1	30	1	4.7724	Kasumi1	AZA
1	30	3	-8.9204	Kasumi1	AZA
1	30	10	1.03631	Kasumi1	AZA
1	30	30	1.89654	Kasumi1	AZA
1	30	100	-6.49712	Kasumi1	AZA
1	30	300	-12.2252	Kasumi1	AZA
1	30	1000	-9.02614	Kasumi1	AZA
1	30	3000	-7.54288	Kasumi1	AZA
1	100	0	0	Kasumi1	AZA
1	100	1	13.8991	Kasumi1	AZA
1	100	3	4.92447	Kasumi1	AZA
1	100	10	13.479	Kasumi1	AZA
1	100	30	7.43541	Kasumi1	AZA
1	100	100	4.74442	Kasumi1	AZA
1	100	300	10.7667	Kasumi1	AZA
1	100	1000	15.2689	Kasumi1	AZA
1	100	3000	-0.0719872	Kasumi1	AZA
1	300	0	0	Kasumi1	AZA
1	300	1	0.337902	Kasumi1	AZA
1	300	3	-1.4197	Kasumi1	AZA
1	300	10	2.87382	Kasumi1	AZA
1	300	30	7.78079	Kasumi1	AZA
1	300	100	3.542	Kasumi1	AZA
1	300	300	3.37079	Kasumi1	AZA
1	300	1000	3.60111	Kasumi1	AZA
1	300	3000	-5.6204	Kasumi1	AZA
1	1000	0	0	Kasumi1	AZA
1	1000	1	2.9542	Kasumi1	AZA
1	1000	3	4.34105	Kasumi1	AZA
1	1000	10	8.77077	Kasumi1	AZA
1	1000	30	8.7296	Kasumi1	AZA
1	1000	100	7.12535	Kasumi1	AZA
1	1000	300	4.67321	Kasumi1	AZA
1	1000	1000	5.95818	Kasumi1	AZA
1	1000	3000	0.991405	Kasumi1	AZA
1	3000	0	0	Kasumi1	AZA
1	3000	1	7.41874	Kasumi1	AZA
1	3000	3	7.47693	Kasumi1	AZA
1	3000	10	6.87606	Kasumi1	AZA
1	3000	30	5.40038	Kasumi1	AZA
1	3000	100	4.48616	Kasumi1	AZA
1	3000	300	6.28871	Kasumi1	AZA
1	3000	1000	6.01563	Kasumi1	AZA
1	3000	3000	0.279869	Kasumi1	AZA
2	0	0	0	Kasumi1	DAC
2	0	1	0	Kasumi1	DAC
2	0	3	0	Kasumi1	DAC
2	0	10	0	Kasumi1	DAC
2	0	30	0	Kasumi1	DAC
2	0	100	0	Kasumi1	DAC
2	0	300	0	Kasumi1	DAC
2	0	1000	0	Kasumi1	DAC
2	0	3000	0	Kasumi1	DAC
2	10	0	0	Kasumi1	DAC
2	10	1	9.86002	Kasumi1	DAC
2	10	3	7.24964	Kasumi1	DAC
2	10	10	9.62175	Kasumi1	DAC
2	10	30	-0.669196	Kasumi1	DAC
2	10	100	-7.18897	Kasumi1	DAC
2	10	300	2.35604	Kasumi1	DAC
2	10	1000	6.93547	Kasumi1	DAC
2	10	3000	-3.13837	Kasumi1	DAC
2	30	0	0	Kasumi1	DAC
2	30	1	12.2013	Kasumi1	DAC
2	30	3	4.14112	Kasumi1	DAC
2	30	10	9.39436	Kasumi1	DAC
2	30	30	3.51474	Kasumi1	DAC
2	30	100	-3.56222	Kasumi1	DAC
2	30	300	-3.05611	Kasumi1	DAC
2	30	1000	-2.5383	Kasumi1	DAC
2	30	3000	1.55405	Kasumi1	DAC
2	100	0	0	Kasumi1	DAC
2	100	1	5.69332	Kasumi1	DAC
2	100	3	8.55892	Kasumi1	DAC
2	100	10	4.35249	Kasumi1	DAC
2	100	30	2.98705	Kasumi1	DAC
2	100	100	7.4212	Kasumi1	DAC
2	100	300	6.17854	Kasumi1	DAC
2	100	1000	6.15744	Kasumi1	DAC
2	100	3000	1.35427	Kasumi1	DAC
2	300	0	0	Kasumi1	DAC
2	300	1	8.9964	Kasumi1	DAC
2	300	3	7.53927	Kasumi1	DAC
2	300	10	11.7882	Kasumi1	DAC
2	300	30	9.18737	Kasumi1	DAC
2	300	100	3.9294	Kasumi1	DAC
2	300	300	8.30851	Kasumi1	DAC
2	300	1000	3.0015	Kasumi1	DAC
2	300	3000	-4.22808	Kasumi1	DAC
2	1000	0	0	Kasumi1	DAC
2	1000	1	10.4106	Kasumi1	DAC
2	1000	3	4.17324	Kasumi1	DAC
2	1000	10	5.79277	Kasumi1	DAC
2	1000	30	5.97443	Kasumi1	DAC
2	1000	100	4.99633	Kasumi1	DAC
2	1000	300	2.97841	Kasumi1	DAC
2	1000	1000	4.68628	Kasumi1	DAC
2	1000	3000	0.721648	Kasumi1	DAC
2	3000	0	0	Kasumi1	DAC
2	3000	1	5.49062	Kasumi1	DAC
2	3000	3	7.87758	Kasumi1	DAC
2	3000	10	6.89052	Kasumi1	DAC
2	3000	30	2.49665	Kasumi1	DAC
2	3000	100	6.54385	Kasumi1	DAC
2	3000	300	6.80068	Kasumi1	DAC
2	3000	1000	7.60567	Kasumi1	DAC
2	3000	3000	1.88462	Kasumi1	DAC
3	0	0	0	Kasumi1	GSK_3days
3	0	1	0	Kasumi1	GSK_3days
3	0	3	0	Kasumi1	GSK_3days
3	0	10	0	Kasumi1	GSK_3days
3	0	30	0	Kasumi1	GSK_3days
3	0	100	0	Kasumi1	GSK_3days
3	0	300	0	Kasumi1	GSK_3days
3	0	1000	0	Kasumi1	GSK_3days
3	0	3000	0	Kasumi1	GSK_3days
3	10	0	0	Kasumi1	GSK_3days
3	10	1	0.966794	Kasumi1	GSK_3days
3	10	3	-4.42324	Kasumi1	GSK_3days
3	10	10	-10.2723	Kasumi1	GSK_3days
3	10	30	-11.0808	Kasumi1	GSK_3days
3	10	100	-15.6974	Kasumi1	GSK_3days
3	10	300	-16.1028	Kasumi1	GSK_3days
3	10	1000	-16.7981	Kasumi1	GSK_3days
3	10	3000	-16.7109	Kasumi1	GSK_3days
3	30	0	0	Kasumi1	GSK_3days
3	30	1	-3.78073	Kasumi1	GSK_3days
3	30	3	-7.06394	Kasumi1	GSK_3days
3	30	10	-1.03759	Kasumi1	GSK_3days
3	30	30	5.49686	Kasumi1	GSK_3days
3	30	100	-14.3958	Kasumi1	GSK_3days
3	30	300	-15.0668	Kasumi1	GSK_3days
3	30	1000	-18.5201	Kasumi1	GSK_3days
3	30	3000	-9.71584	Kasumi1	GSK_3days
3	100	0	0	Kasumi1	GSK_3days
3	100	1	14.1656	Kasumi1	GSK_3days
3	100	3	8.24091	Kasumi1	GSK_3days
3	100	10	9.96099	Kasumi1	GSK_3days
3	100	30	-0.375166	Kasumi1	GSK_3days
3	100	100	-7.23079	Kasumi1	GSK_3days
3	100	300	2.48404	Kasumi1	GSK_3days
3	100	1000	7.00441	Kasumi1	GSK_3days
3	100	3000	-8.55217	Kasumi1	GSK_3days
3	300	0	0	Kasumi1	GSK_3days
3	300	1	-1.8949	Kasumi1	GSK_3days
3	300	3	-0.562963	Kasumi1	GSK_3days
3	300	10	-1.50942	Kasumi1	GSK_3days
3	300	30	-8.03418	Kasumi1	GSK_3days
3	300	100	-12.4371	Kasumi1	GSK_3days
3	300	300	-14.1641	Kasumi1	GSK_3days
3	300	1000	-1.73054	Kasumi1	GSK_3days
3	300	3000	-16.407	Kasumi1	GSK_3days
3	1000	0	0	Kasumi1	GSK_3days
3	1000	1	5.77276	Kasumi1	GSK_3days
3	1000	3	-2.22285	Kasumi1	GSK_3days
3	1000	10	5.1776	Kasumi1	GSK_3days
3	1000	30	-1.41291	Kasumi1	GSK_3days
3	1000	100	-9.33526	Kasumi1	GSK_3days
3	1000	300	-8.60767	Kasumi1	GSK_3days
3	1000	1000	-7.53651	Kasumi1	GSK_3days
3	1000	3000	-9.82568	Kasumi1	GSK_3days
3	3000	0	0	Kasumi1	GSK_3days
3	3000	1	15.3008	Kasumi1	GSK_3days
3	3000	3	2.76151	Kasumi1	GSK_3days
3	3000	10	4.63525	Kasumi1	GSK_3days
3	3000	30	-0.579271	Kasumi1	GSK_3days
3	3000	100	-7.86468	Kasumi1	GSK_3days
3	3000	300	-2.10021	Kasumi1	GSK_3days
3	3000	1000	2.76882	Kasumi1	GSK_3days
3	3000	3000	-1.79135	Kasumi1	GSK_3days
4	0	0	0	Kasumi1	ARAC
4	0	1	0	Kasumi1	ARAC
4	0	3	0	Kasumi1	ARAC
4	0	10	0	Kasumi1	ARAC
4	0	30	0	Kasumi1	ARAC
4	0	100	0	Kasumi1	ARAC
4	0	300	0	Kasumi1	ARAC
4	0	1000	0	Kasumi1	ARAC
4	0	3000	0	Kasumi1	ARAC
4	1	0	0	Kasumi1	ARAC
4	1	1	9.4121	Kasumi1	ARAC
4	1	3	2.83212	Kasumi1	ARAC
4	1	10	7.4413	Kasumi1	ARAC
4	1	30	6.89728	Kasumi1	ARAC
4	1	100	0.908011	Kasumi1	ARAC
4	1	300	13.3856	Kasumi1	ARAC
4	1	1000	13.1768	Kasumi1	ARAC
4	1	3000	2.39795	Kasumi1	ARAC
4	3	0	0	Kasumi1	ARAC
4	3	1	9.76707	Kasumi1	ARAC
4	3	3	1.98134	Kasumi1	ARAC
4	3	10	6.71876	Kasumi1	ARAC
4	3	30	12.6654	Kasumi1	ARAC
4	3	100	3.81882	Kasumi1	ARAC
4	3	300	3.40967	Kasumi1	ARAC
4	3	1000	10.1201	Kasumi1	ARAC
4	3	3000	-2.49016	Kasumi1	ARAC
4	10	0	0	Kasumi1	ARAC
4	10	1	15.7185	Kasumi1	ARAC
4	10	3	9.34381	Kasumi1	ARAC
4	10	10	13.5259	Kasumi1	ARAC
4	10	30	11.5499	Kasumi1	ARAC
4	10	100	12.4843	Kasumi1	ARAC
4	10	300	15.4369	Kasumi1	ARAC
4	10	1000	14.3956	Kasumi1	ARAC
4	10	3000	1.09435	Kasumi1	ARAC
4	30	0	0	Kasumi1	ARAC
4	30	1	17.9508	Kasumi1	ARAC
4	30	3	15.3897	Kasumi1	ARAC
4	30	10	18.4905	Kasumi1	ARAC
4	30	30	9.50392	Kasumi1	ARAC
4	30	100	11.1912	Kasumi1	ARAC
4	30	300	11.7191	Kasumi1	ARAC
4	30	1000	11.1745	Kasumi1	ARAC
4	30	3000	0.171505	Kasumi1	ARAC
4	100	0	0	Kasumi1	ARAC
4	100	1	13.9511	Kasumi1	ARAC
4	100	3	11.4237	Kasumi1	ARAC
4	100	10	12.254	Kasumi1	ARAC
4	100	30	11.3569	Kasumi1	ARAC
4	100	100	7.89002	Kasumi1	ARAC
4	100	300	7.55827	Kasumi1	ARAC
4	100	1000	5.58907	Kasumi1	ARAC
4	100	3000	0.553993	Kasumi1	ARAC
4	300	0	0	Kasumi1	ARAC
4	300	1	8.14219	Kasumi1	ARAC
4	300	3	7.05566	Kasumi1	ARAC
4	300	10	7.93459	Kasumi1	ARAC
4	300	30	6.3624	Kasumi1	ARAC
4	300	100	4.05834	Kasumi1	ARAC
4	300	300	4.55652	Kasumi1	ARAC
4	300	1000	3.59945	Kasumi1	ARAC
4	300	3000	-0.233212	Kasumi1	ARAC
4	1000	0	0	Kasumi1	ARAC
4	1000	1	8.82627	Kasumi1	ARAC
4	1000	3	7.16	Kasumi1	ARAC
4	1000	10	8.22445	Kasumi1	ARAC
4	1000	30	5.79785	Kasumi1	ARAC
4	1000	100	5.01165	Kasumi1	ARAC
4	1000	300	4.62148	Kasumi1	ARAC
4	1000	1000	3.49189	Kasumi1	ARAC
4	1000	3000	1.19136	Kasumi1	ARAC
5	0	0	0	Kasumi1	GSK_7days
5	0	1	0	Kasumi1	GSK_7days
5	0	3	0	Kasumi1	GSK_7days
5	0	10	0	Kasumi1	GSK_7days
5	0	30	0	Kasumi1	GSK_7days
5	0	100	0	Kasumi1	GSK_7days
5	0	300	0	Kasumi1	GSK_7days
5	0	1000	0	Kasumi1	GSK_7days
5	0	3000	0	Kasumi1	GSK_7days
5	10	0	0	Kasumi1	GSK_7days
5	10	1	-17.5812	Kasumi1	GSK_7days
5	10	3	-18.7115	Kasumi1	GSK_7days
5	10	10	-4.50838	Kasumi1	GSK_7days
5	10	30	-7.4498	Kasumi1	GSK_7days
5	10	100	-11.4529	Kasumi1	GSK_7days
5	10	300	-21.7439	Kasumi1	GSK_7days
5	10	1000	-12.6947	Kasumi1	GSK_7days
5	10	3000	-10.041	Kasumi1	GSK_7days
5	30	0	0	Kasumi1	GSK_7days
5	30	1	-14.7629	Kasumi1	GSK_7days
5	30	3	2.59836	Kasumi1	GSK_7days
5	30	10	3.39034	Kasumi1	GSK_7days
5	30	30	-2.0595	Kasumi1	GSK_7days
5	30	100	-16.2581	Kasumi1	GSK_7days
5	30	300	-23.8803	Kasumi1	GSK_7days
5	30	1000	-23.8739	Kasumi1	GSK_7days
5	30	3000	-12.2644	Kasumi1	GSK_7days
5	100	0	0	Kasumi1	GSK_7days
5	100	1	0.22241	Kasumi1	GSK_7days
5	100	3	9.81999	Kasumi1	GSK_7days
5	100	10	1.95701	Kasumi1	GSK_7days
5	100	30	-2.91623	Kasumi1	GSK_7days
5	100	100	4.84625	Kasumi1	GSK_7days
5	100	300	14.9336	Kasumi1	GSK_7days
5	100	1000	-0.328158	Kasumi1	GSK_7days
5	100	3000	-1.81372	Kasumi1	GSK_7days
5	300	0	0	Kasumi1	GSK_7days
5	300	1	-15.3788	Kasumi1	GSK_7days
5	300	3	-14.1998	Kasumi1	GSK_7days
5	300	10	-17.8535	Kasumi1	GSK_7days
5	300	30	-10.6148	Kasumi1	GSK_7days
5	300	100	-14.0337	Kasumi1	GSK_7days
5	300	300	-24.8672	Kasumi1	GSK_7days
5	300	1000	-22.6371	Kasumi1	GSK_7days
5	300	3000	-19.6571	Kasumi1	GSK_7days
5	1000	0	0	Kasumi1	GSK_7days
5	1000	1	-22.1961	Kasumi1	GSK_7days
5	1000	3	-10.173	Kasumi1	GSK_7days
5	1000	10	-10.2376	Kasumi1	GSK_7days
5	1000	30	-7.65358	Kasumi1	GSK_7days
5	1000	100	-15.7778	Kasumi1	GSK_7days
5	1000	300	-25.1985	Kasumi1	GSK_7days
5	1000	1000	-29.9734	Kasumi1	GSK_7days
5	1000	3000	-10.2627	Kasumi1	GSK_7days
5	3000	0	0	Kasumi1	GSK_7days
5	3000	1	-2.32303	Kasumi1	GSK_7days
5	3000	3	6.77766	Kasumi1	GSK_7days
5	3000	10	7.50586	Kasumi1	GSK_7days
5	3000	30	1.74726	Kasumi1	GSK_7days
5	3000	100	-3.30095	Kasumi1	GSK_7days
5	3000	300	-6.06904	Kasumi1	GSK_7days
5	3000	1000	-8.97938	Kasumi1	GSK_7days
5	3000	3000	-7.63109	Kasumi1	GSK_7days

### Sheet: KG-1a
block_id	conc_drug	conc_VEN	Bliss_synergy_score	cell_line	drug_name
1	0	0	0	KG1a	AZA
1	0	1	0	KG1a	AZA
1	0	3	0	KG1a	AZA
1	0	10	0	KG1a	AZA
1	0	30	0	KG1a	AZA
1	0	100	0	KG1a	AZA
1	0	300	0	KG1a	AZA
1	0	1000	0	KG1a	AZA
1	0	3000	0	KG1a	AZA
1	10	0	0	KG1a	AZA
1	10	1	11.7398	KG1a	AZA
1	10	3	12.8128	KG1a	AZA
1	10	10	-7.21866	KG1a	AZA
1	10	30	-20.2786	KG1a	AZA
1	10	100	1.89592	KG1a	AZA
1	10	300	-0.187213	KG1a	AZA
1	10	1000	-1.08586	KG1a	AZA
1	10	3000	-2.66634	KG1a	AZA
1	30	0	0	KG1a	AZA
1	30	1	-6.08107	KG1a	AZA
1	30	3	-12.6543	KG1a	AZA
1	30	10	-1.00684	KG1a	AZA
1	30	30	-8.67814	KG1a	AZA
1	30	100	17.3374	KG1a	AZA
1	30	300	-7.67599	KG1a	AZA
1	30	1000	-3.00371	KG1a	AZA
1	30	3000	3.44546	KG1a	AZA
1	100	0	0	KG1a	AZA
1	100	1	20.9661	KG1a	AZA
1	100	3	12.3323	KG1a	AZA
1	100	10	0.554775	KG1a	AZA
1	100	30	1.23081	KG1a	AZA
1	100	100	21.0865	KG1a	AZA
1	100	300	11.8612	KG1a	AZA
1	100	1000	12.1086	KG1a	AZA
1	100	3000	1.0213	KG1a	AZA
1	300	0	0	KG1a	AZA
1	300	1	11.3898	KG1a	AZA
1	300	3	8.40044	KG1a	AZA
1	300	10	-11.7176	KG1a	AZA
1	300	30	5.72577	KG1a	AZA
1	300	100	15.2394	KG1a	AZA
1	300	300	19.2708	KG1a	AZA
1	300	1000	10.2369	KG1a	AZA
1	300	3000	-0.019435	KG1a	AZA
1	1000	0	0	KG1a	AZA
1	1000	1	-1.9205	KG1a	AZA
1	1000	3	-4.29622	KG1a	AZA
1	1000	10	-0.0862576	KG1a	AZA
1	1000	30	-0.440925	KG1a	AZA
1	1000	100	6.85254	KG1a	AZA
1	1000	300	0.617102	KG1a	AZA
1	1000	1000	-4.89079	KG1a	AZA
1	1000	3000	-5.95658	KG1a	AZA
1	3000	0	0	KG1a	AZA
1	3000	1	2.63795	KG1a	AZA
1	3000	3	11.1001	KG1a	AZA
1	3000	10	8.09982	KG1a	AZA
1	3000	30	2.08175	KG1a	AZA
1	3000	100	8.73424	KG1a	AZA
1	3000	300	5.41101	KG1a	AZA
1	3000	1000	1.75041	KG1a	AZA
1	3000	3000	0.769594	KG1a	AZA
2	0	0	0	KG1a	DAC
2	0	1	0	KG1a	DAC
2	0	3	0	KG1a	DAC
2	0	10	0	KG1a	DAC
2	0	30	0	KG1a	DAC
2	0	100	0	KG1a	DAC
2	0	300	0	KG1a	DAC
2	0	1000	0	KG1a	DAC
2	0	3000	0	KG1a	DAC
2	10	0	0	KG1a	DAC
2	10	1	-5.85867	KG1a	DAC
2	10	3	-0.0128844	KG1a	DAC
2	10	10	-7.50179	KG1a	DAC
2	10	30	0.871303	KG1a	DAC
2	10	100	7.35953	KG1a	DAC
2	10	300	-6.80859	KG1a	DAC
2	10	1000	1.69778	KG1a	DAC
2	10	3000	-1.39554	KG1a	DAC
2	30	0	0	KG1a	DAC
2	30	1	-5.42343	KG1a	DAC
2	30	3	4.28932	KG1a	DAC
2	30	10	-0.0717448	KG1a	DAC
2	30	30	1.12732	KG1a	DAC
2	30	100	1.55181	KG1a	DAC
2	30	300	-7.08303	KG1a	DAC
2	30	1000	-9.88757	KG1a	DAC
2	30	3000	-5.00976	KG1a	DAC
2	100	0	0	KG1a	DAC
2	100	1	2.51295	KG1a	DAC
2	100	3	-0.101851	KG1a	DAC
2	100	10	-2.18045	KG1a	DAC
2	100	30	-5.16993	KG1a	DAC
2	100	100	2.69553	KG1a	DAC
2	100	300	-0.596422	KG1a	DAC
2	100	1000	-4.927	KG1a	DAC
2	100	3000	-7.85994	KG1a	DAC
2	300	0	0	KG1a	DAC
2	300	1	6.5026	KG1a	DAC
2	300	3	13.8252	KG1a	DAC
2	300	10	-1.01984	KG1a	DAC
2	300	30	0.794385	KG1a	DAC
2	300	100	11.8551	KG1a	DAC
2	300	300	10.5632	KG1a	DAC
2	300	1000	0.131392	KG1a	DAC
2	300	3000	-2.05349	KG1a	DAC
2	1000	0	0	KG1a	DAC
2	1000	1	1.84355	KG1a	DAC
2	1000	3	1.94035	KG1a	DAC
2	1000	10	6.72232	KG1a	DAC
2	1000	30	6.46514	KG1a	DAC
2	1000	100	11.9705	KG1a	DAC
2	1000	300	2.64152	KG1a	DAC
2	1000	1000	0.785634	KG1a	DAC
2	1000	3000	-1.04336	KG1a	DAC
2	3000	0	0	KG1a	DAC
2	3000	1	10.4199	KG1a	DAC
2	3000	3	7.31628	KG1a	DAC
2	3000	10	7.87856	KG1a	DAC
2	3000	30	3.24442	KG1a	DAC
2	3000	100	8.50589	KG1a	DAC
2	3000	300	7.45694	KG1a	DAC
2	3000	1000	2.79695	KG1a	DAC
2	3000	3000	0.403719	KG1a	DAC
3	0	0	0	KG1a	GSK_3days
3	0	1	0	KG1a	GSK_3days
3	0	3	0	KG1a	GSK_3days
3	0	10	0	KG1a	GSK_3days
3	0	30	0	KG1a	GSK_3days
3	0	100	0	KG1a	GSK_3days
3	0	300	0	KG1a	GSK_3days
3	0	1000	0	KG1a	GSK_3days
3	0	3000	0	KG1a	GSK_3days
3	10	0	0	KG1a	GSK_3days
3	10	1	-3.40766	KG1a	GSK_3days
3	10	3	-6.01109	KG1a	GSK_3days
3	10	10	-24.7283	KG1a	GSK_3days
3	10	30	-23.8664	KG1a	GSK_3days
3	10	100	-4.52293	KG1a	GSK_3days
3	10	300	-12.5941	KG1a	GSK_3days
3	10	1000	-11.7033	KG1a	GSK_3days
3	10	3000	-10.2032	KG1a	GSK_3days
3	30	0	0	KG1a	GSK_3days
3	30	1	-7.16146	KG1a	GSK_3days
3	30	3	-3.58873	KG1a	GSK_3days
3	30	10	-27.9624	KG1a	GSK_3days
3	30	30	-18.6345	KG1a	GSK_3days
3	30	100	0.188423	KG1a	GSK_3days
3	30	300	-10.0773	KG1a	GSK_3days
3	30	1000	-27.9757	KG1a	GSK_3days
3	30	3000	-10.5082	KG1a	GSK_3days
3	100	0	0	KG1a	GSK_3days
3	100	1	-0.140235	KG1a	GSK_3days
3	100	3	-10.0958	KG1a	GSK_3days
3	100	10	-19.7098	KG1a	GSK_3days
3	100	30	-23.658	KG1a	GSK_3days
3	100	100	0.170428	KG1a	GSK_3days
3	100	300	-2.54054	KG1a	GSK_3days
3	100	1000	-6.19996	KG1a	GSK_3days
3	100	3000	-4.15149	KG1a	GSK_3days
3	300	0	0	KG1a	GSK_3days
3	300	1	-7.5465	KG1a	GSK_3days
3	300	3	-15.1367	KG1a	GSK_3days
3	300	10	-27.3359	KG1a	GSK_3days
3	300	30	-13.953	KG1a	GSK_3days
3	300	100	1.57604	KG1a	GSK_3days
3	300	300	-4.34625	KG1a	GSK_3days
3	300	1000	-16.335	KG1a	GSK_3days
3	300	3000	-27.0063	KG1a	GSK_3days
3	1000	0	0	KG1a	GSK_3days
3	1000	1	-3.79837	KG1a	GSK_3days
3	1000	3	-10.5762	KG1a	GSK_3days
3	1000	10	-13.1267	KG1a	GSK_3days
3	1000	30	-13.2652	KG1a	GSK_3days
3	1000	100	-12.5882	KG1a	GSK_3days
3	1000	300	-17.0929	KG1a	GSK_3days
3	1000	1000	-11.2713	KG1a	GSK_3days
3	1000	3000	-3.23838	KG1a	GSK_3days
3	3000	0	0	KG1a	GSK_3days
3	3000	1	-4.98578	KG1a	GSK_3days
3	3000	3	2.93782	KG1a	GSK_3days
3	3000	10	-11.9673	KG1a	GSK_3days
3	3000	30	-11.5906	KG1a	GSK_3days
3	3000	100	-4.45263	KG1a	GSK_3days
3	3000	300	-12.3484	KG1a	GSK_3days
3	3000	1000	-20.3958	KG1a	GSK_3days
3	3000	3000	-12.0231	KG1a	GSK_3days
4	0	0	0	KG1a	ARAC
4	0	1	0	KG1a	ARAC
4	0	3	0	KG1a	ARAC
4	0	10	0	KG1a	ARAC
4	0	30	0	KG1a	ARAC
4	0	100	0	KG1a	ARAC
4	0	300	0	KG1a	ARAC
4	0	1000	0	KG1a	ARAC
4	0	3000	0	KG1a	ARAC
4	1	0	0	KG1a	ARAC
4	1	1	-10.7474	KG1a	ARAC
4	1	3	-8.08722	KG1a	ARAC
4	1	10	-13.9759	KG1a	ARAC
4	1	30	-21.7327	KG1a	ARAC
4	1	100	6.63155	KG1a	ARAC
4	1	300	4.90155	KG1a	ARAC
4	1	1000	-1.06045	KG1a	ARAC
4	1	3000	-2.74805	KG1a	ARAC
4	3	0	0	KG1a	ARAC
4	3	1	1.42753	KG1a	ARAC
4	3	3	-6.4609	KG1a	ARAC
4	3	10	-10.97	KG1a	ARAC
4	3	30	-11.2552	KG1a	ARAC
4	3	100	5.20994	KG1a	ARAC
4	3	300	0.192179	KG1a	ARAC
4	3	1000	-1.96789	KG1a	ARAC
4	3	3000	-3.38648	KG1a	ARAC
4	10	0	0	KG1a	ARAC
4	10	1	-1.049	KG1a	ARAC
4	10	3	3.77752	KG1a	ARAC
4	10	10	-8.15365	KG1a	ARAC
4	10	30	3.65951	KG1a	ARAC
4	10	100	10.9649	KG1a	ARAC
4	10	300	4.39154	KG1a	ARAC
4	10	1000	-1.77287	KG1a	ARAC
4	10	3000	-1.95657	KG1a	ARAC
4	30	0	0	KG1a	ARAC
4	30	1	9.16701	KG1a	ARAC
4	30	3	11.2505	KG1a	ARAC
4	30	10	2.95146	KG1a	ARAC
4	30	30	-3.15149	KG1a	ARAC
4	30	100	7.01334	KG1a	ARAC
4	30	300	12.2425	KG1a	ARAC
4	30	1000	8.37232	KG1a	ARAC
4	30	3000	3.77963	KG1a	ARAC
4	100	0	0	KG1a	ARAC
4	100	1	2.86121	KG1a	ARAC
4	100	3	1.4875	KG1a	ARAC
4	100	10	-0.0799411	KG1a	ARAC
4	100	30	5.54272	KG1a	ARAC
4	100	100	7.22995	KG1a	ARAC
4	100	300	6.94537	KG1a	ARAC
4	100	1000	1.95937	KG1a	ARAC
4	100	3000	0.367976	KG1a	ARAC
4	300	0	0	KG1a	ARAC
4	300	1	3.26562	KG1a	ARAC
4	300	3	4.78455	KG1a	ARAC
4	300	10	2.92599	KG1a	ARAC
4	300	30	3.08105	KG1a	ARAC
4	300	100	6.9644	KG1a	ARAC
4	300	300	1.22274	KG1a	ARAC
4	300	1000	3.16767	KG1a	ARAC
4	300	3000	0.389376	KG1a	ARAC
4	1000	0	0	KG1a	ARAC
4	1000	1	0.255062	KG1a	ARAC
4	1000	3	7.34296	KG1a	ARAC
4	1000	10	5.28307	KG1a	ARAC
4	1000	30	5.84626	KG1a	ARAC
4	1000	100	3.97781	KG1a	ARAC
4	1000	300	4.86617	KG1a	ARAC
4	1000	1000	3.37047	KG1a	ARAC
4	1000	3000	2.02472	KG1a	ARAC
5	0	0	0	KG1a	GSK_7days
5	0	1	0	KG1a	GSK_7days
5	0	3	0	KG1a	GSK_7days
5	0	10	0	KG1a	GSK_7days
5	0	30	0	KG1a	GSK_7days
5	0	100	0	KG1a	GSK_7days
5	0	300	0	KG1a	GSK_7days
5	0	1000	0	KG1a	GSK_7days
5	0	3000	0	KG1a	GSK_7days
5	10	0	0	KG1a	GSK_7days
5	10	1	-13.0749	KG1a	GSK_7days
5	10	3	-29.0744	KG1a	GSK_7days
5	10	10	-39.2286	KG1a	GSK_7days
5	10	30	-13.2323	KG1a	GSK_7days
5	10	100	-26.9949	KG1a	GSK_7days
5	10	300	-26.3676	KG1a	GSK_7days
5	10	1000	-19.2864	KG1a	GSK_7days
5	10	3000	-6.05083	KG1a	GSK_7days
5	30	0	0	KG1a	GSK_7days
5	30	1	-11.9716	KG1a	GSK_7days
5	30	3	-9.9855	KG1a	GSK_7days
5	30	10	-30.1538	KG1a	GSK_7days
5	30	30	-4.24718	KG1a	GSK_7days
5	30	100	-19.2401	KG1a	GSK_7days
5	30	300	-19.4434	KG1a	GSK_7days
5	30	1000	-26.5773	KG1a	GSK_7days
5	30	3000	-6.42776	KG1a	GSK_7days
5	100	0	0	KG1a	GSK_7days
5	100	1	13.4012	KG1a	GSK_7days
5	100	3	24.4674	KG1a	GSK_7days
5	100	10	6.27723	KG1a	GSK_7days
5	100	30	7.08633	KG1a	GSK_7days
5	100	100	14.5988	KG1a	GSK_7days
5	100	300	15.4977	KG1a	GSK_7days
5	100	1000	-0.155046	KG1a	GSK_7days
5	100	3000	-6.62067	KG1a	GSK_7days
5	300	0	0	KG1a	GSK_7days
5	300	1	5.843	KG1a	GSK_7days
5	300	3	-8.29588	KG1a	GSK_7days
5	300	10	-24.8217	KG1a	GSK_7days
5	300	30	-18.2865	KG1a	GSK_7days
5	300	100	-16.8207	KG1a	GSK_7days
5	300	300	-15.6384	KG1a	GSK_7days
5	300	1000	-14.0676	KG1a	GSK_7days
5	300	3000	-8.07162	KG1a	GSK_7days
5	1000	0	0	KG1a	GSK_7days
5	1000	1	-13.9192	KG1a	GSK_7days
5	1000	3	0.735297	KG1a	GSK_7days
5	1000	10	-4.33631	KG1a	GSK_7days
5	1000	30	9.97278	KG1a	GSK_7days
5	1000	100	-3.24016	KG1a	GSK_7days
5	1000	300	-15.4959	KG1a	GSK_7days
5	1000	1000	-12.6223	KG1a	GSK_7days
5	1000	3000	-1.38541	KG1a	GSK_7days
5	3000	0	0	KG1a	GSK_7days
5	3000	1	3.0964	KG1a	GSK_7days
5	3000	3	2.41327	KG1a	GSK_7days
5	3000	10	-5.66415	KG1a	GSK_7days
5	3000	30	-13.0451	KG1a	GSK_7days
5	3000	100	0.685736	KG1a	GSK_7days
5	3000	300	7.04863	KG1a	GSK_7days
5	3000	1000	5.84042	KG1a	GSK_7days
5	3000	3000	0.784046	KG1a	GSK_7days

### Sheet: MOLM-13
block_id	conc_drug	conc_VEN	Bliss_synergy_score	cell_line	drug_name
1	0	0	0	MOLM13	AZA
1	0	1	0	MOLM13	AZA
1	0	3	0	MOLM13	AZA
1	0	10	0	MOLM13	AZA
1	0	30	0	MOLM13	AZA
1	0	100	0	MOLM13	AZA
1	0	300	0	MOLM13	AZA
1	0	1000	0	MOLM13	AZA
1	0	3000	0	MOLM13	AZA
1	10	0	0	MOLM13	AZA
1	10	1	9.0406	MOLM13	AZA
1	10	3	10.6501	MOLM13	AZA
1	10	10	5.21636	MOLM13	AZA
1	10	30	13.2769	MOLM13	AZA
1	10	100	9.999	MOLM13	AZA
1	10	300	9.92904	MOLM13	AZA
1	10	1000	4.6408	MOLM13	AZA
1	10	3000	-4.49728	MOLM13	AZA
1	30	0	0	MOLM13	AZA
1	30	1	3.00092	MOLM13	AZA
1	30	3	0.469672	MOLM13	AZA
1	30	10	16.6009	MOLM13	AZA
1	30	30	10.7277	MOLM13	AZA
1	30	100	-1.04669	MOLM13	AZA
1	30	300	-5.97443	MOLM13	AZA
1	30	1000	1.69921	MOLM13	AZA
1	30	3000	-1.58179	MOLM13	AZA
1	100	0	0	MOLM13	AZA
1	100	1	4.27004	MOLM13	AZA
1	100	3	-6.76964	MOLM13	AZA
1	100	10	-0.936514	MOLM13	AZA
1	100	30	0.210032	MOLM13	AZA
1	100	100	2.23158	MOLM13	AZA
1	100	300	7.22172	MOLM13	AZA
1	100	1000	-3.2964	MOLM13	AZA
1	100	3000	-0.760999	MOLM13	AZA
1	300	0	0	MOLM13	AZA
1	300	1	6.63339	MOLM13	AZA
1	300	3	9.32493	MOLM13	AZA
1	300	10	2.39984	MOLM13	AZA
1	300	30	3.87481	MOLM13	AZA
1	300	100	3.05573	MOLM13	AZA
1	300	300	6.72967	MOLM13	AZA
1	300	1000	-0.470234	MOLM13	AZA
1	300	3000	-3.54688	MOLM13	AZA
1	1000	0	0	MOLM13	AZA
1	1000	1	0.617001	MOLM13	AZA
1	1000	3	-2.32852	MOLM13	AZA
1	1000	10	1.9817	MOLM13	AZA
1	1000	30	2.63273	MOLM13	AZA
1	1000	100	0.766984	MOLM13	AZA
1	1000	300	-6.0639	MOLM13	AZA
1	1000	1000	-4.95139	MOLM13	AZA
1	1000	3000	-5.32827	MOLM13	AZA
1	3000	0	0	MOLM13	AZA
1	3000	1	3.96935	MOLM13	AZA
1	3000	3	2.44779	MOLM13	AZA
1	3000	10	2.44003	MOLM13	AZA
1	3000	30	0.163462	MOLM13	AZA
1	3000	100	0.433369	MOLM13	AZA
1	3000	300	-0.36654	MOLM13	AZA
1	3000	1000	0.921016	MOLM13	AZA
1	3000	3000	-1.961	MOLM13	AZA
2	0	0	0	MOLM13	DAC
2	0	1	0	MOLM13	DAC
2	0	3	0	MOLM13	DAC
2	0	10	0	MOLM13	DAC
2	0	30	0	MOLM13	DAC
2	0	100	0	MOLM13	DAC
2	0	300	0	MOLM13	DAC
2	0	1000	0	MOLM13	DAC
2	0	3000	0	MOLM13	DAC
2	10	0	0	MOLM13	DAC
2	10	1	5.71691	MOLM13	DAC
2	10	3	7.56817	MOLM13	DAC
2	10	10	-4.80778	MOLM13	DAC
2	10	30	1.58559	MOLM13	DAC
2	10	100	5.34776	MOLM13	DAC
2	10	300	5.08133	MOLM13	DAC
2	10	1000	-3.58745	MOLM13	DAC
2	10	3000	-3.90345	MOLM13	DAC
2	30	0	0	MOLM13	DAC
2	30	1	1.10111	MOLM13	DAC
2	30	3	1.38519	MOLM13	DAC
2	30	10	-0.0070924	MOLM13	DAC
2	30	30	-1.98694	MOLM13	DAC
2	30	100	-11.7469	MOLM13	DAC
2	30	300	-7.76704	MOLM13	DAC
2	30	1000	-10.945	MOLM13	DAC
2	30	3000	-5.21029	MOLM13	DAC
2	100	0	0	MOLM13	DAC
2	100	1	10.153	MOLM13	DAC
2	100	3	6.27539	MOLM13	DAC
2	100	10	-2.48674	MOLM13	DAC
2	100	30	-3.80709	MOLM13	DAC
2	100	100	-2.28581	MOLM13	DAC
2	100	300	0.351956	MOLM13	DAC
2	100	1000	-2.9717	MOLM13	DAC
2	100	3000	-1.9253	MOLM13	DAC
2	300	0	0	MOLM13	DAC
2	300	1	7.9546	MOLM13	DAC
2	300	3	7.7614	MOLM13	DAC
2	300	10	2.84407	MOLM13	DAC
2	300	30	3.22221	MOLM13	DAC
2	300	100	3.39914	MOLM13	DAC
2	300	300	2.23679	MOLM13	DAC
2	300	1000	1.29051	MOLM13	DAC
2	300	3000	0.283076	MOLM13	DAC
2	1000	0	0	MOLM13	DAC
2	1000	1	7.19664	MOLM13	DAC
2	1000	3	6.68354	MOLM13	DAC
2	1000	10	3.78008	MOLM13	DAC
2	1000	30	2.03008	MOLM13	DAC
2	1000	100	0.652084	MOLM13	DAC
2	1000	300	1.4572	MOLM13	DAC
2	1000	1000	-0.963303	MOLM13	DAC
2	1000	3000	-0.745167	MOLM13	DAC
2	3000	0	0	MOLM13	DAC
2	3000	1	11.9522	MOLM13	DAC
2	3000	3	9.08336	MOLM13	DAC
2	3000	10	8.41432	MOLM13	DAC
2	3000	30	3.72103	MOLM13	DAC
2	3000	100	2.36605	MOLM13	DAC
2	3000	300	5.83512	MOLM13	DAC
2	3000	1000	2.2848	MOLM13	DAC
2	3000	3000	-0.375294	MOLM13	DAC
3	0	0	0	MOLM13	GSK_3days
3	0	1	0	MOLM13	GSK_3days
3	0	3	0	MOLM13	GSK_3days
3	0	10	0	MOLM13	GSK_3days
3	0	30	0	MOLM13	GSK_3days
3	0	100	0	MOLM13	GSK_3days
3	0	300	0	MOLM13	GSK_3days
3	0	1000	0	MOLM13	GSK_3days
3	0	3000	0	MOLM13	GSK_3days
3	10	0	0	MOLM13	GSK_3days
3	10	1	-10.6742	MOLM13	GSK_3days
3	10	3	-5.66081	MOLM13	GSK_3days
3	10	10	-0.258482	MOLM13	GSK_3days
3	10	30	-1.28972	MOLM13	GSK_3days
3	10	100	-0.87157	MOLM13	GSK_3days
3	10	300	2.98352	MOLM13	GSK_3days
3	10	1000	-3.66975	MOLM13	GSK_3days
3	10	3000	-5.34921	MOLM13	GSK_3days
3	30	0	0	MOLM13	GSK_3days
3	30	1	-7.10426	MOLM13	GSK_3days
3	30	3	-13.8653	MOLM13	GSK_3days
3	30	10	-11.5626	MOLM13	GSK_3days
3	30	30	-9.00474	MOLM13	GSK_3days
3	30	100	-9.02468	MOLM13	GSK_3days
3	30	300	-20.721	MOLM13	GSK_3days
3	30	1000	-13.9762	MOLM13	GSK_3days
3	30	3000	-13.9471	MOLM13	GSK_3days
3	100	0	0	MOLM13	GSK_3days
3	100	1	20.0781	MOLM13	GSK_3days
3	100	3	13.7369	MOLM13	GSK_3days
3	100	10	1.51306	MOLM13	GSK_3days
3	100	30	-4.02884	MOLM13	GSK_3days
3	100	100	-2.67556	MOLM13	GSK_3days
3	100	300	1.40268	MOLM13	GSK_3days
3	100	1000	1.97937	MOLM13	GSK_3days
3	100	3000	-13.2435	MOLM13	GSK_3days
3	300	0	0	MOLM13	GSK_3days
3	300	1	-8.35662	MOLM13	GSK_3days
3	300	3	0.737114	MOLM13	GSK_3days
3	300	10	6.52377	MOLM13	GSK_3days
3	300	30	-0.432622	MOLM13	GSK_3days
3	300	100	3.02139	MOLM13	GSK_3days
3	300	300	0.599059	MOLM13	GSK_3days
3	300	1000	-14.518	MOLM13	GSK_3days
3	300	3000	-24.212	MOLM13	GSK_3days
3	1000	0	0	MOLM13	GSK_3days
3	1000	1	0.178588	MOLM13	GSK_3days
3	1000	3	6.82379	MOLM13	GSK_3days
3	1000	10	-5.73819	MOLM13	GSK_3days
3	1000	30	8.12361	MOLM13	GSK_3days
3	1000	100	-3.20862	MOLM13	GSK_3days
3	1000	300	-5.17894	MOLM13	GSK_3days
3	1000	1000	-18.9395	MOLM13	GSK_3days
3	1000	3000	-15.8153	MOLM13	GSK_3days
3	3000	0	0	MOLM13	GSK_3days
3	3000	1	8.89624	MOLM13	GSK_3days
3	3000	3	8.6166	MOLM13	GSK_3days
3	3000	10	9.75391	MOLM13	GSK_3days
3	3000	30	-1.74707	MOLM13	GSK_3days
3	3000	100	-6.69399	MOLM13	GSK_3days
3	3000	300	-3.4543	MOLM13	GSK_3days
3	3000	1000	0.164519	MOLM13	GSK_3days
3	3000	3000	-9.28067	MOLM13	GSK_3days
4	0	0	0	MOLM13	ARAC
4	0	1	0	MOLM13	ARAC
4	0	3	0	MOLM13	ARAC
4	0	10	0	MOLM13	ARAC
4	0	30	0	MOLM13	ARAC
4	0	100	0	MOLM13	ARAC
4	0	300	0	MOLM13	ARAC
4	0	1000	0	MOLM13	ARAC
4	0	3000	0	MOLM13	ARAC
4	1	0	0	MOLM13	ARAC
4	1	1	20.8848	MOLM13	ARAC
4	1	3	19.5791	MOLM13	ARAC
4	1	10	4.94919	MOLM13	ARAC
4	1	30	-2.3668	MOLM13	ARAC
4	1	100	3.71436	MOLM13	ARAC
4	1	300	9.75878	MOLM13	ARAC
4	1	1000	3.12449	MOLM13	ARAC
4	1	3000	-2.7705	MOLM13	ARAC
4	3	0	0	MOLM13	ARAC
4	3	1	23.3906	MOLM13	ARAC
4	3	3	7.07618	MOLM13	ARAC
4	3	10	7.81518	MOLM13	ARAC
4	3	30	7.62995	MOLM13	ARAC
4	3	100	9.68653	MOLM13	ARAC
4	3	300	7.11454	MOLM13	ARAC
4	3	1000	3.55897	MOLM13	ARAC
4	3	3000	-0.610114	MOLM13	ARAC
4	10	0	0	MOLM13	ARAC
4	10	1	-2.53705	MOLM13	ARAC
4	10	3	-1.99658	MOLM13	ARAC
4	10	10	-4.56658	MOLM13	ARAC
4	10	30	-4.96123	MOLM13	ARAC
4	10	100	-9.10518	MOLM13	ARAC
4	10	300	-5.16601	MOLM13	ARAC
4	10	1000	-7.8764	MOLM13	ARAC
4	10	3000	-1.59058	MOLM13	ARAC
4	30	0	0	MOLM13	ARAC
4	30	1	10.2694	MOLM13	ARAC
4	30	3	10.4531	MOLM13	ARAC
4	30	10	5.89803	MOLM13	ARAC
4	30	30	-13.1154	MOLM13	ARAC
4	30	100	-2.9352	MOLM13	ARAC
4	30	300	1.63717	MOLM13	ARAC
4	30	1000	-4.98101	MOLM13	ARAC
4	30	3000	-0.991682	MOLM13	ARAC
4	100	0	0	MOLM13	ARAC
4	100	1	3.68131	MOLM13	ARAC
4	100	3	0.14827	MOLM13	ARAC
4	100	10	2.05625	MOLM13	ARAC
4	100	30	2.19155	MOLM13	ARAC
4	100	100	0.565365	MOLM13	ARAC
4	100	300	0.123979	MOLM13	ARAC
4	100	1000	-1.92458	MOLM13	ARAC
4	100	3000	-1.40991	MOLM13	ARAC
4	300	0	0	MOLM13	ARAC
4	300	1	3.36808	MOLM13	ARAC
4	300	3	3.89836	MOLM13	ARAC
4	300	10	-1.38621	MOLM13	ARAC
4	300	30	-2.06952	MOLM13	ARAC
4	300	100	-1.29194	MOLM13	ARAC
4	300	300	1.59305	MOLM13	ARAC
4	300	1000	0.0720209	MOLM13	ARAC
4	300	3000	-2.2771	MOLM13	ARAC
4	1000	0	0	MOLM13	ARAC
4	1000	1	1.81333	MOLM13	ARAC
4	1000	3	3.67707	MOLM13	ARAC
4	1000	10	1.95077	MOLM13	ARAC
4	1000	30	1.32415	MOLM13	ARAC
4	1000	100	-2.03897	MOLM13	ARAC
4	1000	300	2.86264	MOLM13	ARAC
4	1000	1000	1.28802	MOLM13	ARAC
4	1000	3000	1.03657	MOLM13	ARAC
5	0	0	0	MOLM13	GSK_7days
5	0	1	0	MOLM13	GSK_7days
5	0	3	0	MOLM13	GSK_7days
5	0	10	0	MOLM13	GSK_7days
5	0	30	0	MOLM13	GSK_7days
5	0	100	0	MOLM13	GSK_7days
5	0	300	0	MOLM13	GSK_7days
5	0	1000	0	MOLM13	GSK_7days
5	0	3000	0	MOLM13	GSK_7days
5	10	0	0	MOLM13	GSK_7days
5	10	1	-12.4245	MOLM13	GSK_7days
5	10	3	-25.1876	MOLM13	GSK_7days
5	10	10	-16.9534	MOLM13	GSK_7days
5	10	30	-15.7502	MOLM13	GSK_7days
5	10	100	5.51312	MOLM13	GSK_7days
5	10	300	-1.33152	MOLM13	GSK_7days
5	10	1000	-15.5085	MOLM13	GSK_7days
5	10	3000	-14.7912	MOLM13	GSK_7days
5	30	0	0	MOLM13	GSK_7days
5	30	1	-6.14459	MOLM13	GSK_7days
5	30	3	-6.59706	MOLM13	GSK_7days
5	30	10	-17.8164	MOLM13	GSK_7days
5	30	30	-5.29483	MOLM13	GSK_7days
5	30	100	-16.7353	MOLM13	GSK_7days
5	30	300	-11.7301	MOLM13	GSK_7days
5	30	1000	-8.26035	MOLM13	GSK_7days
5	30	3000	-20.97	MOLM13	GSK_7days
5	100	0	0	MOLM13	GSK_7days
5	100	1	-27.0985	MOLM13	GSK_7days
5	100	3	-18.5142	MOLM13	GSK_7days
5	100	10	-21.1365	MOLM13	GSK_7days
5	100	30	-31.6553	MOLM13	GSK_7days
5	100	100	-5.13352	MOLM13	GSK_7days
5	100	300	6.49108	MOLM13	GSK_7days
5	100	1000	15.4123	MOLM13	GSK_7days
5	100	3000	2.07502	MOLM13	GSK_7days
5	300	0	0	MOLM13	GSK_7days
5	300	1	-18.6046	MOLM13	GSK_7days
5	300	3	-34.5015	MOLM13	GSK_7days
5	300	10	-45.9403	MOLM13	GSK_7days
5	300	30	-23.9875	MOLM13	GSK_7days
5	300	100	-32.3503	MOLM13	GSK_7days
5	300	300	-37.4401	MOLM13	GSK_7days
5	300	1000	-30.0495	MOLM13	GSK_7days
5	300	3000	-20.3034	MOLM13	GSK_7days
5	1000	0	0	MOLM13	GSK_7days
5	1000	1	-14.2192	MOLM13	GSK_7days
5	1000	3	-20.2183	MOLM13	GSK_7days
5	1000	10	-12.836	MOLM13	GSK_7days
5	1000	30	-10.3407	MOLM13	GSK_7days
5	1000	100	-28.8897	MOLM13	GSK_7days
5	1000	300	-16.2937	MOLM13	GSK_7days
5	1000	1000	-3.54346	MOLM13	GSK_7days
5	1000	3000	-17.0955	MOLM13	GSK_7days
5	3000	0	0	MOLM13	GSK_7days
5	3000	1	1.26879	MOLM13	GSK_7days
5	3000	3	4.52922	MOLM13	GSK_7days
5	3000	10	1.15496	MOLM13	GSK_7days
5	3000	30	-18.5832	MOLM13	GSK_7days
5	3000	100	-0.31157	MOLM13	GSK_7days
5	3000	300	9.19674	MOLM13	GSK_7days
5	3000	1000	-4.34263	MOLM13	GSK_7days
5	3000	3000	-10.3098	MOLM13	GSK_7days

### Sheet: THP-1
block_id	conc_drug	conc_VEN	Bliss_synergy_score	cell_line	drug_name
1	0	0	0	THP1	AZA
1	0	1	0	THP1	AZA
1	0	3	0	THP1	AZA
1	0	10	0	THP1	AZA
1	0	30	0	THP1	AZA
1	0	100	0	THP1	AZA
1	0	300	0	THP1	AZA
1	0	1000	0	THP1	AZA
1	0	3000	0	THP1	AZA
1	10	0	0	THP1	AZA
1	10	1	-8.23595	THP1	AZA
1	10	3	-9.90444	THP1	AZA
1	10	10	-16.7321	THP1	AZA
1	10	30	-7.98608	THP1	AZA
1	10	100	-4.34387	THP1	AZA
1	10	300	-9.43168	THP1	AZA
1	10	1000	5.20884	THP1	AZA
1	10	3000	0.533688	THP1	AZA
1	30	0	0	THP1	AZA
1	30	1	-2.00756	THP1	AZA
1	30	3	-0.390089	THP1	AZA
1	30	10	-8.51152	THP1	AZA
1	30	30	-7.60504	THP1	AZA
1	30	100	-9.80939	THP1	AZA
1	30	300	-1.78685	THP1	AZA
1	30	1000	-6.74595	THP1	AZA
1	30	3000	2.01065	THP1	AZA
1	100	0	0	THP1	AZA
1	100	1	8.07951	THP1	AZA
1	100	3	-4.88167	THP1	AZA
1	100	10	1.31602	THP1	AZA
1	100	30	-7.38721	THP1	AZA
1	100	100	8.24427	THP1	AZA
1	100	300	-5.27542	THP1	AZA
1	100	1000	15.2078	THP1	AZA
1	100	3000	11.7822	THP1	AZA
1	300	0	0	THP1	AZA
1	300	1	-12.7648	THP1	AZA
1	300	3	-13.5763	THP1	AZA
1	300	10	-16.5318	THP1	AZA
1	300	30	-8.18891	THP1	AZA
1	300	100	-7.83468	THP1	AZA
1	300	300	-18.1249	THP1	AZA
1	300	1000	-6.20379	THP1	AZA
1	300	3000	-10.788	THP1	AZA
1	1000	0	0	THP1	AZA
1	1000	1	-8.87303	THP1	AZA
1	1000	3	-4.83111	THP1	AZA
1	1000	10	-1.34536	THP1	AZA
1	1000	30	0.301536	THP1	AZA
1	1000	100	-8.45667	THP1	AZA
1	1000	300	-2.55511	THP1	AZA
1	1000	1000	3.14955	THP1	AZA
1	1000	3000	-2.82509	THP1	AZA
1	3000	0	0	THP1	AZA
1	3000	1	-14.6105	THP1	AZA
1	3000	3	3.50332	THP1	AZA
1	3000	10	-1.05256	THP1	AZA
1	3000	30	-8.23994	THP1	AZA
1	3000	100	-3.27627	THP1	AZA
1	3000	300	1.82357	THP1	AZA
1	3000	1000	4.9412	THP1	AZA
1	3000	3000	-3.07632	THP1	AZA
2	0	0	0	THP1	DAC
2	0	1	0	THP1	DAC
2	0	3	0	THP1	DAC
2	0	10	0	THP1	DAC
2	0	30	0	THP1	DAC
2	0	100	0	THP1	DAC
2	0	300	0	THP1	DAC
2	0	1000	0	THP1	DAC
2	0	3000	0	THP1	DAC
2	10	0	0	THP1	DAC
2	10	1	-8.1817	THP1	DAC
2	10	3	-0.257515	THP1	DAC
2	10	10	-3.43999	THP1	DAC
2	10	30	-8.87957	THP1	DAC
2	10	100	-0.0288426	THP1	DAC
2	10	300	-21.9642	THP1	DAC
2	10	1000	-2.41932	THP1	DAC
2	10	3000	-9.18324	THP1	DAC
2	30	0	0	THP1	DAC
2	30	1	-7.04226	THP1	DAC
2	30	3	-15.5488	THP1	DAC
2	30	10	-5.21008	THP1	DAC
2	30	30	-2.71712	THP1	DAC
2	30	100	-4.82068	THP1	DAC
2	30	300	-10.4622	THP1	DAC
2	30	1000	4.91077	THP1	DAC
2	30	3000	6.931	THP1	DAC
2	100	0	0	THP1	DAC
2	100	1	-9.1293	THP1	DAC
2	100	3	5.66682	THP1	DAC
2	100	10	-2.64806	THP1	DAC
2	100	30	-0.708068	THP1	DAC
2	100	100	-4.25768	THP1	DAC
2	100	300	-5.40302	THP1	DAC
2	100	1000	8.25783	THP1	DAC
2	100	3000	5.13563	THP1	DAC
2	300	0	0	THP1	DAC
2	300	1	1.77666	THP1	DAC
2	300	3	0.893753	THP1	DAC
2	300	10	-9.19006	THP1	DAC
2	300	30	-9.80375	THP1	DAC
2	300	100	-6.28093	THP1	DAC
2	300	300	-8.51396	THP1	DAC
2	300	1000	-1.0929	THP1	DAC
2	300	3000	-0.34727	THP1	DAC
2	1000	0	0	THP1	DAC
2	1000	1	-4.96093	THP1	DAC
2	1000	3	-7.85912	THP1	DAC
2	1000	10	-1.26635	THP1	DAC
2	1000	30	-2.68364	THP1	DAC
2	1000	100	-8.97665	THP1	DAC
2	1000	300	-7.29829	THP1	DAC
2	1000	1000	0.32103	THP1	DAC
2	1000	3000	-1.88378	THP1	DAC
2	3000	0	0	THP1	DAC
2	3000	1	-3.37262	THP1	DAC
2	3000	3	3.43378	THP1	DAC
2	3000	10	2.23602	THP1	DAC
2	3000	30	-4.4902	THP1	DAC
2	3000	100	0.879418	THP1	DAC
2	3000	300	2.6366	THP1	DAC
2	3000	1000	5.1571	THP1	DAC
2	3000	3000	2.03165	THP1	DAC
3	0	0	0	THP1	GSK_3days
3	0	1	0	THP1	GSK_3days
3	0	3	0	THP1	GSK_3days
3	0	10	0	THP1	GSK_3days
3	0	30	0	THP1	GSK_3days
3	0	100	0	THP1	GSK_3days
3	0	300	0	THP1	GSK_3days
3	0	1000	0	THP1	GSK_3days
3	0	3000	0	THP1	GSK_3days
3	10	0	0	THP1	GSK_3days
3	10	1	-5.98422	THP1	GSK_3days
3	10	3	-13.564	THP1	GSK_3days
3	10	10	-8.08727	THP1	GSK_3days
3	10	30	-1.02171	THP1	GSK_3days
3	10	100	3.78093	THP1	GSK_3days
3	10	300	-12.4806	THP1	GSK_3days
3	10	1000	-4.86794	THP1	GSK_3days
3	10	3000	-0.0177986	THP1	GSK_3days
3	30	0	0	THP1	GSK_3days
3	30	1	-10.3829	THP1	GSK_3days
3	30	3	-16.0838	THP1	GSK_3days
3	30	10	-6.32204	THP1	GSK_3days
3	30	30	-16.5498	THP1	GSK_3days
3	30	100	-13.8071	THP1	GSK_3days
3	30	300	-8.57557	THP1	GSK_3days
3	30	1000	-4.20411	THP1	GSK_3days
3	30	3000	-11.6373	THP1	GSK_3days
3	100	0	0	THP1	GSK_3days
3	100	1	-5.57727	THP1	GSK_3days
3	100	3	-7.47266	THP1	GSK_3days
3	100	10	-0.611759	THP1	GSK_3days
3	100	30	-9.8039	THP1	GSK_3days
3	100	100	-4.13402	THP1	GSK_3days
3	100	300	-2.9093	THP1	GSK_3days
3	100	1000	0.0488195	THP1	GSK_3days
3	100	3000	-5.82278	THP1	GSK_3days
3	300	0	0	THP1	GSK_3days
3	300	1	-5.27029	THP1	GSK_3days
3	300	3	-6.55021	THP1	GSK_3days
3	300	10	-6.69383	THP1	GSK_3days
3	300	30	-3.18828	THP1	GSK_3days
3	300	100	3.79866	THP1	GSK_3days
3	300	300	-1.4817	THP1	GSK_3days
3	300	1000	3.97386	THP1	GSK_3days
3	300	3000	4.48094	THP1	GSK_3days
3	1000	0	0	THP1	GSK_3days
3	1000	1	-0.302415	THP1	GSK_3days
3	1000	3	-8.36494	THP1	GSK_3days
3	1000	10	-5.022	THP1	GSK_3days
3	1000	30	-13.0265	THP1	GSK_3days
3	1000	100	-5.53555	THP1	GSK_3days
3	1000	300	1.10412	THP1	GSK_3days
3	1000	1000	-5.2743	THP1	GSK_3days
3	1000	3000	-3.5688	THP1	GSK_3days
3	3000	0	0	THP1	GSK_3days
3	3000	1	-1.16033	THP1	GSK_3days
3	3000	3	-1.21022	THP1	GSK_3days
3	3000	10	-2.26355	THP1	GSK_3days
3	3000	30	-6.32665	THP1	GSK_3days
3	3000	100	0.403624	THP1	GSK_3days
3	3000	300	5.57233	THP1	GSK_3days
3	3000	1000	16.0188	THP1	GSK_3days
3	3000	3000	10.7995	THP1	GSK_3days
4	0	0	0	THP1	ARAC
4	0	1	0	THP1	ARAC
4	0	3	0	THP1	ARAC
4	0	10	0	THP1	ARAC
4	0	30	0	THP1	ARAC
4	0	100	0	THP1	ARAC
4	0	300	0	THP1	ARAC
4	0	1000	0	THP1	ARAC
4	0	3000	0	THP1	ARAC
4	1	0	0	THP1	ARAC
4	1	1	5.13451	THP1	ARAC
4	1	3	1.23764	THP1	ARAC
4	1	10	10.6067	THP1	ARAC
4	1	30	0.8313	THP1	ARAC
4	1	100	3.18548	THP1	ARAC
4	1	300	-6.70225	THP1	ARAC
4	1	1000	1.7395	THP1	ARAC
4	1	3000	4.20752	THP1	ARAC
4	3	0	0	THP1	ARAC
4	3	1	7.26478	THP1	ARAC
4	3	3	-9.78068	THP1	ARAC
4	3	10	3.80237	THP1	ARAC
4	3	30	-0.542666	THP1	ARAC
4	3	100	3.92777	THP1	ARAC
4	3	300	-0.662828	THP1	ARAC
4	3	1000	5.87951	THP1	ARAC
4	3	3000	1.70745	THP1	ARAC
4	10	0	0	THP1	ARAC
4	10	1	-6.14058	THP1	ARAC
4	10	3	-6.03716	THP1	ARAC
4	10	10	10.9887	THP1	ARAC
4	10	30	0.892983	THP1	ARAC
4	10	100	-5.72503	THP1	ARAC
4	10	300	-6.90773	THP1	ARAC
4	10	1000	3.57416	THP1	ARAC
4	10	3000	3.57216	THP1	ARAC
4	30	0	0	THP1	ARAC
4	30	1	9.06581	THP1	ARAC
4	30	3	8.4808	THP1	ARAC
4	30	10	10.2558	THP1	ARAC
4	30	30	-1.79169	THP1	ARAC
4	30	100	6.04817	THP1	ARAC
4	30	300	8.6032	THP1	ARAC
4	30	1000	12.7394	THP1	ARAC
4	30	3000	5.59861	THP1	ARAC
4	100	0	0	THP1	ARAC
4	100	1	0.077435	THP1	ARAC
4	100	3	-3.35311	THP1	ARAC
4	100	10	2.39353	THP1	ARAC
4	100	30	10.7804	THP1	ARAC
4	100	100	2.65864	THP1	ARAC
4	100	300	0.517218	THP1	ARAC
4	100	1000	9.85818	THP1	ARAC
4	100	3000	8.98127	THP1	ARAC
4	300	0	0	THP1	ARAC
4	300	1	2.38999	THP1	ARAC
4	300	3	1.58174	THP1	ARAC
4	300	10	6.13712	THP1	ARAC
4	300	30	3.46622	THP1	ARAC
4	300	100	1.17895	THP1	ARAC
4	300	300	2.25688	THP1	ARAC
4	300	1000	10.5238	THP1	ARAC
4	300	3000	4.8105	THP1	ARAC
4	1000	0	0	THP1	ARAC
4	1000	1	-0.774011	THP1	ARAC
4	1000	3	-0.161596	THP1	ARAC
4	1000	10	0.566616	THP1	ARAC
4	1000	30	-0.0182967	THP1	ARAC
4	1000	100	-1.11026	THP1	ARAC
4	1000	300	-0.0180947	THP1	ARAC
4	1000	1000	1.53016	THP1	ARAC
4	1000	3000	-0.145452	THP1	ARAC
5	0	0	0	THP1	GSK_7days
5	0	1	0	THP1	GSK_7days
5	0	3	0	THP1	GSK_7days
5	0	10	0	THP1	GSK_7days
5	0	30	0	THP1	GSK_7days
5	0	100	0	THP1	GSK_7days
5	0	300	0	THP1	GSK_7days
5	0	1000	0	THP1	GSK_7days
5	0	3000	0	THP1	GSK_7days
5	10	0	0	THP1	GSK_7days
5	10	1	-7.11259	THP1	GSK_7days
5	10	3	-15.9788	THP1	GSK_7days
5	10	10	-20.1234	THP1	GSK_7days
5	10	30	-24.2826	THP1	GSK_7days
5	10	100	-10.7317	THP1	GSK_7days
5	10	300	-14.0062	THP1	GSK_7days
5	10	1000	-19.4566	THP1	GSK_7days
5	10	3000	-32.5297	THP1	GSK_7days
5	30	0	0	THP1	GSK_7days
5	30	1	-9.47746	THP1	GSK_7days
5	30	3	-13.2661	THP1	GSK_7days
5	30	10	-12.7259	THP1	GSK_7days
5	30	30	-18.8905	THP1	GSK_7days
5	30	100	-8.17071	THP1	GSK_7days
5	30	300	-10.0068	THP1	GSK_7days
5	30	1000	2.34837	THP1	GSK_7days
5	30	3000	-21.2266	THP1	GSK_7days
5	100	0	0	THP1	GSK_7days
5	100	1	6.1078	THP1	GSK_7days
5	100	3	20.1055	THP1	GSK_7days
5	100	10	-12.3439	THP1	GSK_7days
5	100	30	-23.6947	THP1	GSK_7days
5	100	100	-6.04315	THP1	GSK_7days
5	100	300	7.94746	THP1	GSK_7days
5	100	1000	9.68965	THP1	GSK_7days
5	100	3000	-15.4528	THP1	GSK_7days
5	300	0	0	THP1	GSK_7days
5	300	1	8.43733	THP1	GSK_7days
5	300	3	3.83263	THP1	GSK_7days
5	300	10	-16.3985	THP1	GSK_7days
5	300	30	-20.2273	THP1	GSK_7days
5	300	100	-1.90482	THP1	GSK_7days
5	300	300	-0.601116	THP1	GSK_7days
5	300	1000	4.76425	THP1	GSK_7days
5	300	3000	-14.6729	THP1	GSK_7days
5	1000	0	0	THP1	GSK_7days
5	1000	1	-8.97708	THP1	GSK_7days
5	1000	3	-8.2413	THP1	GSK_7days
5	1000	10	-15.9166	THP1	GSK_7days
5	1000	30	-8.52121	THP1	GSK_7days
5	1000	100	-25.0222	THP1	GSK_7days
5	1000	300	-6.69522	THP1	GSK_7days
5	1000	1000	-6.60993	THP1	GSK_7days
5	1000	3000	-15.1493	THP1	GSK_7days
5	3000	0	0	THP1	GSK_7days
5	3000	1	-3.43303	THP1	GSK_7days
5	3000	3	10.038	THP1	GSK_7days
5	3000	10	4.21273	THP1	GSK_7days
5	3000	30	-2.10154	THP1	GSK_7days
5	3000	100	6.30653	THP1	GSK_7days
5	3000	300	2.22997	THP1	GSK_7days
5	3000	1000	14.8778	THP1	GSK_7days
5	3000	3000	-9.50395	THP1	GSK_7days
