## Supplementary material for "DNA Demethylation Is Dispensable for Venetoclax-HMA Synergy in Acute Myeloid Leukaemia": Table S2

### Sheet: Table S2
Supplemental Table 2. Summary statistics of the synergy scores in Kasumi-1, KG-1a, MOLM-13 and THP-1.
drug1	drug2	Bliss_synergy_p_value	Stars	Bliss_synergy	cell_line
AZA	VEN	0.0421	*	2.30585	Kasumi1
DAC	VEN	7.82e-05	****	4.65052	Kasumi1
ARAC	VEN	9.2e-06	****	7.9993	Kasumi1
GSK_3	VEN	0.0171	*	-4.16885	Kasumi1
GSK_7	VEN	3.27e-07	****	-9.32416	Kasumi1
AZA	VEN	0.103	ns	3.05929	KG1a
DAC	VEN	0.301	ns	1.50341	KG1a
ARAC	VEN	0.388	ns	1.29534	KG1a
GSK_3	VEN	2.16e-06	****	-11.2281	KG1a
GSK_7	VEN	1.19e-05	****	-7.62698	KG1a
AZA	VEN	0.187	ns	2.24366	MOLM13
DAC	VEN	0.275	ns	1.53109	MOLM13
ARAC	VEN	0.243	ns	1.96826	MOLM13
GSK_3	VEN	0.101	ns	-3.52857	MOLM13
GSK_7	VEN	2.28e-11	****	-13.6157	MOLM13
AZA	VEN	0.00341	**	-4.12683	THP1
DAC	VEN	0.0222	*	-3.12612	THP1
ARAC	VEN	0.0377	*	2.66396	THP1
GSK_3	VEN	0.00315	**	-4.06616	THP1
GSK_7	VEN	0.00154	***	-7.4708	THP1
